# Cellular Factors Involved in Transcriptome Dynamics in Early Zebrafish Embryogenesis

**DOI:** 10.1101/2022.09.29.510050

**Authors:** Han Rauwerda, Johanna F.B. Pagano, Wim C. de Leeuw, Wim Ensink, Marina van Olst, Ulrike Nehrdich, Martijs J. Jonker, Herman P. Spaink, Timo M. Breit

## Abstract

At gastrulation in the zebrafish embryogenesis, the embryonic genome is switched on to produce transcripts that are used for the maintenance and development of the embryo. In a previous study from late blastula to mid gastrula on the transcriptomes of 179 individual embryos, we capture the transcriptome dynamics via ten gene-expression types. Here we study the factors that regulate these transcriptome dynamics by in extensive silico analyses and two small-RNA sequencing experiments. We analyzed mechanisms that would make it possible for the embryo to achieve the tight regulation of gene expression that was observed, not only during development, but also when individual embryos were compared. We found that many of the gene-expression regulatory factors that are available to the embryo are operational in the different gene-expression types and act concurrently with not one mechanism prevailing in this developmental phase. We also saw that at least one of the regulatory mechanisms, the expression of members of the miRNA-430 family again is very tightly regulated, both during development as well as when miRNA expression from individual embryos is compared.
