## Supplemental File S3 for "Cellular Factors Involved in Transcriptome Dynamics in Early Zebrafish Embryogenesis"

### Sheet: A. Table
	mean gene length	p-value
present	25193	<2.2E-16
absent	32572
up	22035	2e-08
remainder present	26674
type 5	24267	0.19
remainder present	25680
down	29191	8.2e-12
remainder present	23176
multi-level	23799	0.1444
remainder multi-level	25249

### Sheet: B. Gene Length Distributions
			Gene Length Distributions
density (%)
density (%)
		gene size (in kilobase)				gene size (in kilobase)
