## Supplemental File S4 for "Cellular Factors Involved in Transcriptome Dynamics in Early Zebrafish Embryogenesis"

### Sheet: p-values TFBSs motif enrichment
Motif id	Motif description	Motif length	Non-expressed		Expressed		Down Category		Level Category		Up Category		Type 1		Type 2		Type 3		Type 4		Type 6		Type 7		Type 8		Type 9		Multi Level
			upstream	downstream	upstream	downstream	upstream	downstream	upstream	downstream	upstream	downstream	upstream	downstream	upstream	downstream	upstream	downstream	upstream	downstream	upstream	downstream	upstream	downstream	upstream	downstream	upstream	downstream	upstream	downstream
UP00031_2	Zbtb3_secondary	16	1.315e-34	7.172e-06	-	-	-	0.004754	-	-	-	-	-	-	-	-	-	-	-	-	-	-	-	-	-	-	-	-	-	-
MA0528.1	ZNF263	21	2.058e-30	7.202e-10	-	-	-	-	-	-	0.001322	-	-	-	-	-	-	-	-	-	0.01561	-	-	-	-	-	-	-	-	-
MA0513.1	SMAD2::SMAD3::SMAD4	13	7.8e-29	-	-	-	-	-	-	-	-	-	-	-	-	-	-	-	-	-	0.0187	-	-	-	-	-	-	-	-	-
MA0112.2	ESR1	20	4.384e-27	-	-	-	-	-	-	-	3.705e-05	-	-	-	-	-	-	-	-	-	-	-	-	-	-	-	-	-	-	-
MA0499.1	Myod1	13	1.537e-25	0.01895	-	-	-	-	-	-	-	-	-	-	-	-	-	-	-	-	-	-	-	-	-	-	-	-	-	-
UP00101_2	Sox12_secondary	16	1.371e-24	9.062e-07	-	-	-	-	-	-	-	-	-	-	-	-	-	-	-	-	-	-	-	-	-	-	-	-	-	-
MA0065.2	PPARG::RXRA	15	9.777e-24	2.722e-13	-	-	-	-	-	-	-	-	-	-	-	-	-	-	-	-	-	-	-	-	-	-	-	-	-	-
MA0258.2	ESR2	15	7.347e-23	1.272e-09	-	-	-	-	-	-	-	-	-	-	-	-	-	-	-	-	-	-	-	-	-	-	-	-	-	-
MA0498.1	Meis1	15	2.302e-22	8.812e-05	-	-	-	1.202e-12	-	-	-	-	-	0.0001764	-	0.002492	-	-	-	-	-	-	-	-	-	-	-	-	-	-
UP00095_1	Zfp691_primary	17	5.854e-22	-	-	-	-	-	-	-	-	-	-	-	-	-	-	-	-	-	-	-	-	-	-	-	-	-	-	-
MA0521.1	Tcf12	11	6.471e-22	0.002812	-	-	-	-	-	-	-	-	-	-	-	-	-	-	-	-	-	-	-	-	-	-	-	-	-	-
UP00042_2	Gm397_secondary	16	2.765e-21	-	-	-	-	-	-	-	-	-	-	-	-	-	-	-	-	-	-	-	-	-	-	-	-	-	-	-
MA0500.1	Myog	11	1.567e-20	-	-	-	-	-	-	-	-	-	-	-	-	-	-	-	-	-	-	-	-	-	-	-	-	-	-	-
UP00122_1	Tgif1_2342.2	17	4.612e-20	-	-	-	-	5.37e-08	-	-	-	-	-	0.03479	-	-	-	-	-	-	-	-	-	-	-	-	-	-	-	-
MA0007.2	AR	15	5.501e-20	3.926e-10	-	-	-	-	-	-	-	-	-	-	-	-	-	-	-	-	-	-	-	-	-	-	-	-	-	-
MA0154.2	EBF1	11	8.969e-20	9.777e-31	-	-	-	-	-	-	0.0002488	-	-	-	-	-	-	-	-	-	-	-	-	-	-	-	-	-	-	-
MA0103.2	ZEB1	9	1.706e-19	4.148e-06	-	-	-	-	-	-	-	-	-	-	-	-	-	-	-	-	-	-	-	-	-	-	-	-	-	-
UP00026_2	Zscan4_secondary	16	1.996e-18	-	-	-	-	-	-	-	-	-	-	-	-	-	-	-	-	-	-	-	-	-	-	-	-	-	-	-
UP00006_2	Zic3_secondary	15	3.046e-18	-	-	-	-	-	-	-	-	-	-	-	-	-	-	-	-	-	-	-	-	-	-	-	-	-	-	-
MA0002.2	RUNX1	11	3.797e-18	-	-	-	-	-	-	-	-	-	-	-	-	-	-	-	-	-	-	-	-	-	-	-	-	-	-	-
MA0598.1	EHF	8	4.717e-17	-	-	-	-	-	-	-	-	-	-	-	-	-	-	-	-	-	-	-	-	-	-	-	-	-	-	-
MA0522.1	Tcf3	11	4.742e-17	-	-	-	-	-	-	-	-	-	-	-	-	-	-	-	-	-	-	-	-	-	-	-	-	-	-	-
UP00099_1	Ascl2_primary	17	1.055e-15	-	-	-	-	-	-	-	-	-	-	-	-	-	-	-	-	-	-	-	-	-	-	-	-	-	-	-
UP00102_2	Zic1_secondary	15	1.347e-15	-	-	-	-	-	-	-	-	-	-	-	-	-	-	-	-	-	-	-	-	-	-	-	-	-	-	-
MA0482.1	Gata4	11	1.878e-15	0.0008714	-	-	-	-	-	-	-	-	-	-	-	-	-	-	-	-	-	-	-	-	-	-	-	-	-	-
UP00000_1	Smad3_primary	17	2.584e-15	-	-	-	-	-	-	-	-	-	-	-	-	-	-	-	-	-	-	-	-	-	-	-	-	-	-	-
UP00082_2	Zfp187_secondary	16	2.95e-15	-	-	-	-	-	-	-	-	-	-	-	-	-	-	-	-	-	-	-	-	-	-	-	-	-	-	-
MA0508.1	PRDM1	15	3.025e-15	6.422e-05	-	-	-	-	-	-	-	-	-	-	-	-	-	-	-	-	-	-	-	-	-	-	-	-	-	-
MA0472.1	EGR2	15	7.639e-15	-	-	-	-	-	-	-	0.009005	-	-	-	-	-	-	-	-	-	-	-	-	-	-	-	-	-	-	-
UP00057_2	Zic2_secondary	15	1.028e-14	-	-	-	-	-	-	-	-	-	-	-	-	-	-	-	-	-	-	-	-	-	-	-	-	-	-	-
MA0138.2	REST	21	1.476e-14	-	-	-	-	-	-	-	-	-	-	-	-	-	-	-	-	-	-	-	-	-	-	-	-	-	-	-
UP00034_2	Sox7_secondary	22	3.574e-14	-	-	-	-	-	-	-	-	-	-	-	-	-	-	-	-	-	-	-	-	-	-	-	-	-	-	-
UP00203_1	Pknox1_2364.2	16	5.849e-14	-	-	-	-	8.525e-09	-	-	-	-	-	0.01267	-	-	-	-	-	-	-	-	-	-	-	-	-	-	-	-
MA0092.1	Hand1::Tcfe2a	10	9.679e-14	3.807e-10	-	-	-	-	-	-	-	-	-	-	-	-	-	-	-	-	-	-	-	-	-	-	-	-	-	-
MA0495.1	MAFF	18	1.383e-13	7.656e-07	-	-	-	-	-	-	-	-	-	-	-	-	-	-	-	-	-	-	-	-	-	-	-	-	-	-
MA0048.1	NHLH1	12	1.421e-13	-	-	-	-	-	-	-	-	-	-	-	-	-	-	-	-	-	-	-	-	-	-	-	-	-	-	-
MA0160.1	NR4A2	8	2.193e-13	9.147e-13	-	-	-	-	-	-	-	-	-	-	-	-	-	-	-	-	-	-	-	-	-	-	-	-	-	-
MA0503.1	Nkx2-5	11	2.84e-13	2.052e-07	-	-	-	-	-	-	-	-	-	-	-	-	-	-	-	-	-	-	-	-	-	-	-	-	-	-
MA0111.1	Spz1	11	2.977e-13	-	-	-	-	-	-	-	-	-	-	-	-	-	-	-	-	-	-	-	-	-	-	-	-	-	-	-
UP00040_2	Irf5_secondary	15	4.797e-13	-	-	-	-	-	-	-	-	-	-	-	-	-	-	-	-	-	-	-	-	-	-	-	-	-	-	-
UP00042_1	Gm397_primary	17	5.086e-13	-	-	-	-	-	-	-	-	-	-	-	-	-	-	-	-	-	-	-	-	-	0.003157	-	-	-	-	-
MA0484.1	HNF4G	15	6.143e-13	3.645e-17	-	-	-	-	-	-	-	-	-	-	-	-	-	-	-	-	-	-	-	-	-	-	-	-	-	-
MA0130.1	ZNF354C	6	2.039e-12	5.446e-11	-	-	-	-	-	-	0.04495	-	-	-	-	-	-	-	-	-	-	-	-	-	-	-	-	-	-	-
UP00258_1	Tgif2_3451.1	16	2.189e-12	-	-	-	-	1.361e-08	-	-	-	-	-	0.0003316	-	-	-	-	-	-	-	-	-	-	-	-	-	-	-	-
MA0504.1	NR2C2	15	5.825e-12	-	-	-	-	-	-	-	-	-	-	-	-	-	-	-	-	-	-	-	-	-	-	-	-	-	-	-
MA0149.1	EWSR1-FLI1	18	7.692e-12	-	-	-	-	-	-	-	-	-	-	-	-	-	-	-	-	-	-	-	-	-	-	-	-	-	-	-
UP00205_1	Pknox2_3077.2	16	8.649e-12	-	-	-	-	6.142e-09	-	-	-	-	-	-	-	-	-	-	-	-	-	-	-	-	-	-	-	-	-	-
UP00036_1	Myf6_primary	16	1.053e-11	-	-	-	-	-	-	-	-	-	-	-	-	-	-	-	-	-	-	-	-	-	-	-	-	-	-	-
MA0113.2	NR3C1	15	1.063e-11	7.516e-11	-	-	-	-	-	-	-	-	-	-	-	-	-	-	-	-	-	-	-	-	-	-	-	-	-	-
MA0150.2	Nfe2l2	15	1.488e-11	-	-	-	-	-	-	-	-	-	-	-	-	-	-	-	-	-	-	-	-	-	-	-	-	-	-	-
UP00026_1	Zscan4_primary	17	1.753e-11	-	-	-	-	-	-	-	-	-	-	-	-	-	-	-	-	-	-	-	-	-	0.0174	-	-	-	-	-
MA0512.1	Rxra	11	1.879e-11	1.518e-17	-	-	-	-	-	-	-	-	-	-	-	-	-	-	-	-	-	-	-	-	-	-	-	-	-	-
UP00031_1	Zbtb3_primary	17	2.883e-11	-	-	-	-	-	-	-	-	-	-	-	-	-	-	-	-	-	-	-	-	-	-	-	-	-	-	-
UP00226_1	Mrg1_2246.2	16	3.443e-11	-	-	-	-	5.721e-09	-	-	-	-	-	0.01453	-	-	-	-	-	-	-	-	-	-	-	-	-	-	-	-
MA0056.1	MZF1_1-4	6	3.56e-11	0.004759	-	-	-	-	-	-	0.03591	-	-	-	-	-	-	-	-	-	-	-	-	-	-	-	-	-	-	-
MA0141.2	Esrrb	12	3.707e-11	1.322e-10	-	-	-	-	-	-	-	-	-	-	-	-	-	-	-	-	-	-	-	-	-	-	-	-	-	-
UP00095_2	Zfp691_secondary	17	4.44e-11	-	-	-	-	-	-	-	-	-	-	-	-	-	-	-	-	-	-	-	-	-	-	-	-	-	-	-
MA0591.1	Bach1::Mafk	15	4.876e-11	-	-	-	-	-	-	-	-	-	-	-	-	-	-	-	-	-	-	-	-	-	-	-	-	-	-	-
MA0114.2	HNF4A	15	1.966e-10	5.011e-18	-	-	-	-	-	-	-	-	-	-	-	-	-	-	-	-	-	-	-	-	-	-	-	-	-	-
MA0525.1	TP63	20	2.174e-10	-	-	-	-	-	-	-	-	-	-	-	-	-	-	-	-	-	-	-	-	-	-	-	-	-	-	-
MA0442.1	SOX10	6	2.602e-10	0.0217	-	-	-	-	-	-	-	-	-	-	-	-	-	-	-	-	-	-	-	-	-	-	-	-	-	-
MA0496.1	MAFK	15	3.214e-10	3.993e-12	-	-	-	-	-	-	-	-	-	-	-	-	-	-	-	-	-	-	-	-	-	-	-	-	-	-
UP00014_2	Sox17_secondary	17	3.55e-10	0.04085	-	-	-	-	-	-	-	-	-	-	-	-	-	-	-	-	-	-	-	-	-	-	-	-	-	-
UP00210_1	Mrg2_2302.1	16	4.77e-10	-	-	-	-	4.09e-11	-	-	-	-	-	0.002994	-	-	-	-	-	-	-	-	-	-	-	-	-	-	-	-
UP00186_1	Meis1_2335.1	16	8.095e-10	-	-	-	-	3.824e-08	-	-	-	-	-	0.009385	-	-	-	-	-	-	-	-	-	-	-	-	-	-	-	-
MA0461.1	Atoh1	8	2.135e-09	-	-	-	-	-	-	-	-	-	-	-	-	-	-	-	-	-	-	-	-	-	-	-	-	-	-	-
MA0080.3	Spi1	15	3.167e-09	-	-	-	-	-	-	-	-	-	-	-	-	-	-	-	-	-	-	-	-	-	-	-	-	-	-	-
UP00013_2	Gabpa_secondary	16	7.769e-09	-	-	0.003074	-	-	-	-	7.903e-05	-	-	-	-	-	-	-	-	-	0.005405	-	-	-	-	-	-	-	-	-
MA0073.1	RREB1	20	8.959e-09	-	-	-	-	-	-	-	-	-	-	-	-	-	-	-	-	-	-	-	-	-	-	-	-	-	-	-
MA0106.2	TP53	15	1.231e-08	-	-	-	-	-	-	-	-	-	-	-	-	-	-	-	-	-	-	-	-	-	-	-	-	-	-	-
UP00011_2	Irf6_secondary	15	1.326e-08	-	-	3.804e-05	-	-	-	-	0.0008025	-	-	-	-	-	-	-	-	0.01423	-	-	-	-	-	-	-	-	-	-
UP00007_2	Egr1_secondary	16	1.424e-08	-	-	-	-	-	-	-	0.002961	-	-	-	-	-	-	-	-	-	-	-	-	-	-	-	-	-	-	-
MA0501.1	NFE2::MAF	15	3.155e-08	-	-	-	-	-	-	-	-	-	-	-	-	-	-	-	-	-	-	-	-	-	-	-	-	-	-	-
UP00046_1	Tcfe2a_primary	17	3.847e-08	-	-	-	-	-	-	-	-	-	-	-	-	-	-	-	-	-	-	-	-	-	-	-	-	-	-	-
MA0088.1	znf143	20	5.763e-08	-	-	-	-	-	-	-	-	-	-	-	-	-	-	-	-	-	-	-	-	-	-	-	-	-	-	-
MA0159.1	RXR::RAR_DR5	17	6.31e-08	-	-	-	-	-	-	-	-	-	-	-	-	-	-	-	-	-	-	-	-	-	-	-	-	-	-	-
MA0511.1	RUNX2	15	7.92e-08	-	-	-	-	-	-	-	-	-	-	-	-	-	-	-	-	-	-	-	-	-	-	-	-	-	-	-
UP00046_2	Tcfe2a_secondary	17	1.446e-07	-	-	-	-	-	-	-	-	-	-	-	-	-	-	-	-	-	-	-	-	-	-	-	-	-	-	-
UP00018_2	Irf4_secondary	15	1.617e-07	-	-	6.811e-08	-	-	-	-	0.002896	-	-	-	-	-	-	-	-	-	-	-	-	-	-	-	0.03382	-	-	-
MA0155.1	INSM1	12	5.114e-07	-	-	-	-	-	-	-	-	-	-	-	-	-	-	-	-	-	-	-	-	-	-	-	-	-	-	-
MA0519.1	Stat5a::Stat5b	11	1.093e-06	1.144e-09	-	-	-	-	-	-	-	-	-	-	-	-	-	-	-	-	-	-	-	-	-	-	-	-	-	-
MA0494.1	Nr1h3::Rxra	19	1.121e-06	0.03505	-	-	-	-	-	-	-	-	-	-	-	-	-	-	-	-	-	-	-	-	-	-	-	-	-	-
MA0592.1	ESRRA	11	1.628e-06	1.569e-07	-	-	-	-	-	-	-	-	-	-	-	-	-	-	-	-	-	-	-	-	-	-	-	-	-	-
MA0099.2	JUN::FOS	7	2.501e-06	-	-	-	-	-	-	-	-	-	-	-	-	-	-	-	-	-	-	-	-	-	-	-	-	-	-	-
MA0050.2	IRF1	21	2.65e-06	-	-	-	-	-	-	-	-	-	-	-	-	-	-	-	-	-	-	-	-	-	-	-	-	-	-	-
MA0163.1	PLAG1	14	3.082e-06	-	-	-	-	-	-	-	0.03544	-	-	-	-	-	-	-	-	-	-	-	-	-	-	-	-	-	-	-
MA0066.1	PPARG	20	3.169e-06	1.441e-05	-	-	-	-	-	-	-	-	-	-	-	-	-	-	-	-	-	-	-	-	-	-	-	-	-	-
MA0493.1	Klf1	11	5.224e-06	-	-	-	-	-	-	-	-	-	-	-	-	-	-	-	-	-	-	-	-	-	-	-	-	-	-	-
UP00079_2	Esrra_secondary	17	7.889e-06	-	-	-	-	-	-	-	-	-	-	-	-	-	-	-	-	-	-	-	-	-	-	-	-	-	-	-
MA0524.1	TFAP2C	15	9.041e-06	-	-	-	-	-	-	-	0.00341	-	-	-	-	-	-	-	-	-	-	-	-	-	-	-	-	-	-	-
UP00096_2	Sox13_secondary	17	9.144e-06	-	-	-	-	-	-	-	-	-	-	-	-	-	-	-	-	-	-	-	-	-	-	-	-	-	-	-
UP00045_1	Mafb_primary	17	1.05e-05	-	-	-	-	-	-	-	-	-	-	-	-	-	-	-	-	-	-	-	-	-	-	-	-	-	-	-
UP00066_1	Hnf4a_primary	17	1.62e-05	-	-	-	-	-	-	-	-	-	-	-	-	-	-	-	-	-	-	-	-	-	-	-	-	-	-	-
MA0091.1	TAL1::TCF3	12	3.888e-05	0.01077	-	-	-	-	-	-	-	-	-	-	-	-	-	-	-	-	-	-	-	-	-	-	-	-	-	-
MA0100.2	Myb	10	4.093e-05	-	-	-	-	-	-	-	-	-	-	-	-	-	-	-	-	-	-	-	-	-	-	-	-	-	-	-
UP00021_1	Zfp281_primary	15	4.468e-05	-	-	-	-	-	-	-	0.01767	-	-	-	-	-	-	-	-	-	-	-	-	-	-	-	-	-	-	-
MA0162.2	EGR1	14	8.999e-05	-	-	-	-	-	-	-	-	-	-	-	-	-	-	-	-	-	-	-	-	-	-	-	-	-	-	-
UP00086_2	Irf3_secondary	14	0.0001194	-	-	-	-	-	-	-	0.007505	-	-	-	-	-	-	-	-	-	0.006742	-	-	-	-	-	-	-	-	-
MA0003.2	TFAP2A	15	0.0001802	-	-	-	-	-	-	-	0.000921	-	-	-	-	-	-	-	-	-	-	-	-	-	-	-	-	-	-	-
MA0486.1	HSF1	15	0.0001811	1.104e-05	-	-	-	-	-	-	-	-	-	-	-	-	-	-	-	-	-	-	-	-	-	-	-	-	-	-
MA0122.1	Nkx3-2	9	0.0001862	-	-	-	-	-	-	-	0.003458	-	-	-	-	-	-	-	-	-	-	-	-	-	-	-	-	-	-	-
MA0090.1	TEAD1	12	0.0002288	0.009488	-	-	-	-	-	-	-	-	-	-	-	-	-	-	-	-	-	-	-	-	-	-	-	-	-	-
MA0017.1	NR2F1	14	0.0002353	0.01844	-	-	-	-	-	-	-	-	-	-	-	-	-	-	-	-	-	-	-	-	-	-	-	-	-	-
UP00098_2	Rfx3_secondary	23	0.0002486	-	-	-	-	-	-	-	-	-	-	-	-	-	-	-	-	-	-	-	-	-	-	-	-	-	-	-
MA0145.2	Tcfcp2l1	14	0.0002626	-	-	-	-	-	-	-	-	-	-	-	-	-	-	-	-	-	-	-	-	-	-	-	-	-	-	-
MA0081.1	SPIB	7	0.0005799	-	-	-	-	-	-	-	-	-	-	-	-	-	-	-	-	-	-	-	-	-	-	-	-	-	-	-
UP00078_2	Arid3a_secondary	15	0.0006147	-	-	-	-	-	-	-	-	-	-	-	-	-	-	-	-	-	-	-	-	-	-	-	-	-	-	-
MA0105.3	NFKB1	11	0.0006641	3.106e-08	-	-	-	-	-	-	-	-	-	-	-	-	-	-	-	-	-	-	-	-	-	-	-	-	-	-
UP00265_1	Pitx3_3497.2	16	0.0006644	-	-	0.0008528	-	-	-	-	-	-	-	-	-	-	-	-	-	-	-	-	-	-	-	-	-	-	-	-
MA0596.1	SREBF2	10	0.0008861	0.001936	-	-	-	-	-	-	-	-	-	-	-	-	-	-	-	-	-	-	-	-	-	-	-	-	-	-
MA0471.1	E2F6	11	0.0009405	-	-	0.001035	-	-	-	-	-	-	-	-	-	-	-	-	-	-	-	-	-	-	-	-	-	-	-	-
MA0599.1	KLF5	10	0.001248	-	-	-	-	-	-	-	-	-	-	-	-	-	-	-	-	-	-	-	-	-	-	-	-	-	-	-
MA0510.1	RFX5	15	0.001504	-	-	-	-	-	-	-	-	-	-	-	-	-	-	-	-	-	-	-	-	-	-	-	-	-	-	-
MA0133.1	BRCA1	7	0.001677	-	-	2.397e-06	-	-	-	-	-	-	-	-	-	-	-	-	-	-	-	-	-	-	-	-	-	-	-	-
MA0464.1	Bhlhe40	11	0.001867	-	-	-	-	-	-	-	-	-	-	-	-	-	-	-	-	-	-	-	-	-	-	-	-	-	-	-
UP00033_1	Zfp410_primary	17	0.001868	2.107e-16	-	-	-	-	-	-	-	-	-	-	-	-	-	-	-	-	-	-	-	-	-	-	-	-	-	-
UP00022_1	Zfp740_primary	16	0.001916	-	-	-	-	-	-	-	-	-	-	-	-	-	-	-	-	-	0.01563	-	-	-	-	-	-	-	-	-
MA0152.1	NFATC2	7	0.002772	6.026e-05	-	-	-	-	-	-	-	-	-	-	-	-	-	-	-	-	-	-	-	-	-	-	-	-	-	-
MA0079.3	SP1	11	0.003484	-	-	-	-	-	-	-	-	-	-	-	-	-	-	-	-	-	-	-	-	-	-	-	-	-	-	-
MA0483.1	Gfi1b	11	0.003718	1.023e-10	-	-	-	-	-	-	0.04155	-	-	-	-	-	-	-	-	-	-	-	-	-	-	-	-	-	-	-
MA0467.1	Crx	11	0.003738	-	-	-	-	-	-	-	-	-	-	-	-	-	-	-	-	-	-	-	-	-	-	-	-	-	-	-
UP00005_2	Tcfap2a_secondary	14	0.004614	-	-	-	-	-	-	-	-	-	-	-	-	-	-	-	-	-	-	-	-	-	-	-	-	-	-	-
MA0505.1	Nr5a2	15	0.005161	1.267e-06	-	-	-	-	-	-	-	-	-	-	-	-	-	-	-	-	-	-	-	-	-	-	-	-	-	-
MA0491.1	JUND	11	0.00679	-	-	-	-	-	-	-	-	-	-	-	-	-	-	-	-	-	-	-	-	-	-	-	-	-	-	-
UP00036_2	Myf6_secondary	15	0.01126	-	-	1.213e-07	-	-	-	-	-	-	-	-	-	-	-	-	-	-	-	-	-	-	-	-	-	-	-	-
MA0071.1	RORA_1	10	0.01157	8.785e-08	-	-	-	-	-	-	-	-	-	-	-	-	-	-	-	-	-	-	-	-	-	-	-	-	-	-
MA0597.1	THAP1	9	0.0135	-	-	-	-	-	-	-	-	-	-	-	-	-	-	-	-	-	-	-	-	-	-	-	-	-	-	-
UP00199_1	Six4_2860.1	17	0.01351	-	-	-	-	-	-	-	-	-	-	-	-	-	-	-	-	-	-	-	-	-	-	-	-	-	-	-
UP00004_2	Sox14_secondary	15	0.01756	-	-	-	-	-	-	-	-	-	-	-	-	-	-	-	-	-	-	-	-	-	-	-	-	-	-	-
UP00053_1	Rxra_primary	17	0.01849	-	-	-	-	-	-	-	-	-	-	-	-	-	-	-	-	-	-	-	-	-	-	-	-	-	-	-
UP00068_1	Eomes_primary	17	0.02238	-	-	-	-	-	-	-	-	-	-	-	-	-	-	-	-	-	-	-	-	-	-	-	-	-	-	-
UP00081_2	Mybl1_secondary	15	0.02499	-	-	6.395e-08	-	-	-	-	-	-	-	-	-	-	-	-	-	-	-	-	-	-	-	-	-	-	-	-
UP00035_2	Hic1_secondary	16	0.02736	-	-	-	-	-	-	-	-	-	-	-	-	-	-	-	-	-	-	-	-	-	-	-	-	-	-	-
MA0516.1	SP2	15	0.02955	-	-	-	-	-	-	-	-	-	-	-	-	-	-	-	-	-	-	-	-	-	-	-	-	-	-	-
UP00035_1	Hic1_primary	16	0.03582	-	-	-	-	-	-	-	-	-	-	-	-	-	-	-	-	-	-	-	-	-	-	-	-	-	-	-
MA0526.1	USF2	11	0.04646	-	-	-	-	-	-	-	-	-	-	-	-	-	-	-	-	-	-	-	-	-	-	-	-	-	-	-
MA0463.1	Bcl6	14	0.04701	1.367e-08	-	-	-	-	-	-	-	-	-	-	-	-	-	-	-	-	-	-	-	-	-	-	-	-	-	-
MA0142.1	Pou5f1::Sox2	15	-	4.359e-13	-	-	-	-	-	-	-	-	-	-	-	-	-	-	-	-	-	-	-	-	-	-	-	-	-	-
UP00198_1	Cphx_3484.1	14	-	6.041e-08	-	-	-	-	-	-	-	-	-	-	-	-	-	-	-	-	-	-	-	-	-	-	-	-	-	-
UP00038_2	Spdef_secondary	16	-	6.817e-08	-	-	-	-	-	-	-	-	-	-	-	-	-	-	-	-	-	-	-	-	-	-	-	-	-	-
UP00107_1	Nkx2-4_3074.1	16	-	8.522e-08	-	-	-	-	-	-	-	-	-	-	-	-	-	-	-	-	-	-	-	-	-	-	-	-	-	-
UP00231_1	Nkx2-2_2823.1	17	-	1.287e-07	-	-	-	-	-	-	-	-	-	-	-	-	-	-	-	-	-	-	-	-	-	-	-	-	-	-
MA0161.1	NFIC	6	-	1.942e-07	-	-	-	-	-	-	-	-	-	-	-	-	-	-	-	-	-	-	-	-	-	-	-	-	-	-
MA0070.1	PBX1	12	-	4.029e-07	-	-	-	-	-	-	-	-	-	-	-	-	-	-	-	-	-	-	-	-	-	-	-	-	-	-
UP00165_1	Titf1_1722.2	16	-	5.238e-07	-	-	-	-	-	-	-	-	-	-	-	-	-	-	-	-	-	-	-	-	-	-	-	-	-	-
MA0109.1	Hltf	10	-	3.866e-06	-	-	-	-	-	-	-	-	-	-	-	-	-	-	-	-	-	-	-	-	-	-	-	-	-	-
MA0115.1	NR1H2::RXRA	17	-	1.711e-05	-	-	-	-	-	-	-	-	-	-	-	-	-	-	-	-	-	-	-	-	-	-	-	-	-	-
UP00185_1	Pbx1_3203.1	17	-	2.179e-05	-	-	-	-	-	-	-	-	-	-	-	-	-	-	-	-	-	-	-	-	-	-	-	-	-	-
UP00219_2	Cutl1_3494.2	15	-	2.312e-05	-	-	-	-	-	-	-	-	-	-	-	-	-	-	-	-	-	-	-	-	-	-	-	-	-	-
UP00249_1	Nkx2-5_3436.1	16	-	3.098e-05	-	-	-	-	-	-	-	-	-	-	-	-	-	-	-	-	-	-	-	-	-	-	-	-	-	-
MA0089.1	NFE2L1::MafG	6	-	5.761e-05	-	-	-	0.00055	-	-	-	-	-	-	-	-	-	-	-	-	-	-	-	-	-	-	-	-	-	-
MA0502.1	NFYB	15	-	0.0001758	-	-	-	-	-	-	-	-	-	-	-	-	-	-	-	-	-	-	-	-	-	-	-	-	-	-
UP00146_2	Pou6f1_3733.1	17	-	0.0002574	-	-	-	-	-	-	-	-	-	-	-	-	-	-	-	-	-	-	-	-	-	-	-	-	-	-
UP00079_1	Esrra_primary	17	-	0.0003853	-	-	-	-	-	-	-	-	-	-	-	-	-	-	-	-	-	-	-	-	-	-	-	-	-	-
MA0027.1	En1	11	-	0.001197	-	-	-	-	-	-	-	-	-	-	-	-	-	-	-	-	-	-	-	-	-	-	-	-	-	-
UP00211_1	Pou3f3_3235.2	17	-	0.001336	4.963e-06	-	-	-	-	-	-	-	-	-	-	-	-	-	-	-	-	-	-	-	-	-	-	-	-	-
UP00232_1	Dobox4_3956.2	17	-	0.001354	-	-	-	-	-	-	-	-	-	-	-	-	-	-	-	-	-	-	-	-	-	-	-	-	-	-
UP00066_2	Hnf4a_secondary	16	-	0.001592	-	-	-	-	-	-	-	-	-	-	-	-	-	-	-	-	-	-	-	-	-	-	-	-	-	-
UP00147_1	Nkx2-6_3437.1	16	-	0.002317	-	-	-	-	-	-	-	-	-	-	-	-	-	-	-	-	-	-	-	-	-	-	-	-	-	-
UP00012_1	Bbx_primary	15	-	0.00396	1.275e-05	-	-	-	-	-	-	-	-	-	-	-	-	-	-	-	-	-	-	-	-	-	-	-	-	-
UP00048_1	Rara_primary	16	-	0.0116	-	-	-	0.04663	-	-	-	-	-	-	-	-	-	-	-	-	-	-	-	-	-	-	-	-	-	-
UP00055_2	Hbp1_secondary	17	-	0.01276	-	-	-	-	-	-	-	-	-	-	-	-	-	-	-	-	-	-	-	-	-	-	-	-	-	-
MA0507.1	POU2F2	13	-	0.02452	1.466e-07	-	-	-	-	-	-	-	-	-	-	-	-	-	-	-	-	-	-	-	-	-	-	-	-	-
UP00058_1	Tcf3_primary	17	-	0.02683	-	-	-	-	-	-	-	-	-	-	-	-	-	-	-	-	-	-	-	-	-	-	-	-	-	-
UP00054_1	Tcf7_primary	17	-	0.03954	-	-	-	-	-	-	-	-	-	-	-	-	-	-	-	-	-	-	-	-	-	-	-	-	-	-
UP00029_1	Tbp_primary	16	-	-	1.207e-58	-	0.001457	-	-	-	-	-	-	-	-	-	-	-	-	-	-	-	-	-	-	-	-	-	-	-
UP00024_2	Glis2_secondary	14	-	-	3.195e-51	-	0.0002037	-	-	-	-	-	-	-	-	-	-	-	-	-	-	-	-	-	-	-	-	-	-	-
UP00255_1	Dbx1_3486.1	17	-	-	1.555e-49	-	0.01195	-	-	-	-	-	-	-	-	-	-	-	-	-	-	-	-	-	-	-	-	-	-	-
MA0033.1	FOXL1	8	-	-	2.329e-49	-	0.004954	-	-	-	-	-	-	-	-	-	-	-	-	-	-	-	-	-	-	-	-	-	-	-
UP00049_1	Sp100_primary	14	-	-	3.767e-49	1.622e-87	-	-	-	-	-	-	-	-	-	-	-	-	-	-	-	-	-	-	-	-	-	-	-	-
UP00071_1	Sox21_primary	16	-	-	5.181e-43	-	0.007144	-	-	-	-	-	-	-	-	-	-	-	-	-	-	-	-	-	-	-	-	-	-	-
UP00244_1	Tlx2_3498.2	17	-	-	2.595e-40	-	-	-	-	-	-	-	-	-	-	-	-	-	-	-	-	-	-	-	-	-	-	-	-	-
UP00054_2	Tcf7_secondary	15	-	-	8.659e-39	9.393e-05	0.03405	-	-	-	-	-	-	-	-	-	-	-	-	-	-	-	-	-	-	-	-	-	-	-
UP00049_2	Sp100_secondary	15	-	-	3.677e-36	1.39e-128	-	-	-	-	-	-	-	-	-	-	-	-	-	-	-	-	-	-	-	-	-	-	-	-
MA0025.1	NFIL3	11	-	-	1.689e-35	2.487e-05	-	-	-	-	-	-	-	-	-	-	-	-	-	-	-	-	-	-	-	-	-	-	-	-
UP00121_1	Hoxd10_2368.2	17	-	-	2.872e-34	-	-	-	-	-	-	-	-	-	-	-	-	-	-	-	-	-	-	-	-	-	-	-	-	-
UP00217_1	Hoxa10_2318.1	16	-	-	3.928e-33	-	-	-	-	-	-	-	-	-	-	-	-	-	-	-	-	-	-	-	-	-	-	-	-	-
UP00090_2	Elf3_secondary	17	-	-	4.402e-33	-	-	-	-	-	-	-	-	-	-	-	-	-	-	-	-	-	-	-	-	-	-	-	-	-
UP00004_1	Sox14_primary	16	-	-	4.649e-33	-	0.01967	-	-	-	-	-	-	-	-	-	-	-	-	-	-	-	-	-	-	-	-	-	-	-
UP00225_1	Hlx1_2350.1	15	-	-	2.112e-32	-	-	-	-	-	-	-	-	-	-	-	-	-	-	-	-	-	-	-	-	-	-	-	-	-
UP00094_2	Zfp128_secondary	14	-	-	3.144e-32	-	0.02622	-	-	-	-	-	-	-	-	-	-	-	-	-	-	-	-	-	-	-	-	-	-	-
UP00078_1	Arid3a_primary	17	-	-	8.984e-31	9.765e-06	-	-	-	-	-	-	-	-	-	-	-	-	-	-	-	-	-	-	-	-	-	-	-	-
UP00114_1	Homez_1063.2	17	-	-	5.558e-30	5.38e-13	-	-	-	-	-	-	-	-	-	-	-	-	-	-	-	-	-	-	-	-	-	-	-	-
UP00188_1	Lmx1a_2238.2	17	-	-	2.085e-29	-	-	-	-	-	-	-	-	-	-	-	-	-	-	-	-	-	-	-	-	-	-	-	-	-
UP00169_1	Lmx1b_3433.2	17	-	-	1.496e-28	-	-	-	-	-	-	-	-	-	-	-	-	-	-	-	-	-	-	-	-	-	-	-	-	-
MA0135.1	Lhx3	13	-	-	1.676e-28	-	-	-	-	-	-	-	-	-	-	-	-	-	-	-	-	-	-	-	-	-	-	-	-	-
MA0124.1	NKX3-1	7	-	-	1.761e-28	-	-	-	-	-	-	-	-	-	-	-	-	-	-	-	-	-	-	-	-	-	-	-	-	-
MA0131.1	HINFP	10	-	-	6.357e-28	6.874e-77	-	-	-	-	-	-	-	-	-	-	-	-	-	-	-	-	-	-	-	-	-	-	-	-
UP00105_1	Pou3f4_3773.1	17	-	-	7.029e-28	-	-	-	-	-	-	-	-	-	-	-	-	-	-	-	-	-	-	-	-	-	-	-	-	-
UP00180_1	Hoxd13_2356.1	16	-	-	1.377e-27	-	-	-	-	-	-	-	-	-	-	-	-	-	-	-	-	-	-	-	-	-	-	-	-	-
UP00061_1	Foxl1_primary	17	-	-	1.843e-27	1.317e-07	-	-	-	-	-	-	-	-	-	-	-	-	-	-	-	-	-	-	-	-	-	-	-	-
UP00084_1	Gmeb1_primary	17	-	-	2.053e-26	2.641e-55	-	-	-	-	-	-	-	-	-	-	-	-	-	-	-	-	-	-	-	-	-	-	-	-
UP00168_1	Hoxd8_2644.1	17	-	-	1.095e-25	-	-	-	-	-	-	-	-	-	-	-	-	-	-	-	-	-	-	-	-	-	-	-	-	-
UP00059_1	Arid5a_primary	14	-	-	4.414e-25	-	-	-	-	-	-	-	-	-	-	-	-	-	-	-	-	-	-	-	-	-	-	-	-	-
UP00061_2	Foxl1_secondary	16	-	-	1.194e-24	0.00996	-	-	-	-	-	-	-	-	-	-	-	-	-	-	-	-	-	-	-	-	-	-	-	-
UP00158_1	Pou1f1_3818.1	17	-	-	1.439e-24	-	-	-	-	-	-	-	-	-	-	-	-	-	-	-	-	-	-	-	-	-	-	-	-	-
MA0041.1	Foxd3	12	-	-	1.45e-24	-	-	-	-	-	-	-	-	-	-	-	-	-	-	-	-	-	-	-	-	-	-	-	-	-
MA0052.2	MEF2A	15	-	-	9.83e-24	-	0.04619	-	-	-	-	-	-	-	-	-	-	-	-	-	-	-	-	-	-	-	-	-	-	-
UP00129_1	Pou3f1_3819.1	17	-	-	1.832e-23	-	-	-	-	-	-	-	-	-	-	-	-	-	-	-	-	-	-	-	-	-	-	-	-	-
UP00130_1	Lhx3_3431.1	17	-	-	3.582e-23	-	-	-	-	-	-	-	-	-	-	-	-	-	-	-	-	-	-	-	-	-	-	-	-	-
UP00260_1	Hoxc6_3954.2	17	-	-	6.95e-23	-	-	-	-	-	-	-	-	-	-	-	-	-	-	-	-	-	-	-	-	-	-	-	-	-
UP00072_1	IRC900814_primary	16	-	-	7.21e-23	4.749e-31	-	-	-	-	-	-	-	-	-	-	-	-	-	-	-	-	-	-	-	-	-	-	-	-
UP00016_1	Sry_primary	16	-	-	1.344e-22	-	-	-	-	-	-	-	-	-	-	-	-	-	-	-	-	-	-	-	-	-	-	-	-	-
UP00072_2	IRC900814_secondary	16	-	-	1.358e-22	3.157e-38	-	-	-	-	-	-	-	-	-	-	-	-	-	-	-	-	-	-	-	-	-	-	-	-
MA0151.1	ARID3A	6	-	-	2.005e-22	-	-	-	-	-	-	-	-	-	-	-	-	-	-	-	-	-	-	-	-	-	-	-	-	-
UP00064_1	Sox18_primary	16	-	-	8.488e-22	-	-	-	-	-	-	-	-	-	-	-	-	-	-	-	-	-	-	-	-	-	-	-	-	-
UP00194_1	Irx4_2242.3	17	-	-	1.423e-21	-	-	-	-	-	-	-	-	-	-	-	-	-	-	-	-	-	-	-	-	-	-	-	-	-
UP00134_1	Hoxb13_3479.1	16	-	-	2.292e-21	-	-	-	-	-	-	-	-	-	-	-	-	-	-	-	-	-	-	-	-	-	-	-	-	-
UP00212_1	Lhx5_2279.1	17	-	-	2.48e-21	-	-	-	-	-	-	-	-	-	-	-	-	-	-	-	-	-	-	-	-	-	-	-	-	-
UP00254_1	Pou2f1_3081.2	16	-	-	4.991e-21	-	-	-	-	-	-	-	-	-	-	-	-	-	-	-	-	-	-	-	-	-	-	-	-	-
UP00262_1	Lhx1_2240.2	17	-	-	1.091e-20	-	-	-	-	-	-	-	-	-	-	-	-	-	-	-	-	-	-	-	-	-	-	-	-	-
UP00003_1	E2F3_primary	15	-	-	2.216e-20	4.771e-79	-	-	-	-	-	-	-	-	-	-	-	-	-	-	-	-	-	-	-	-	-	-	-	-
UP00084_2	Gmeb1_secondary	16	-	-	4.044e-20	3.095e-60	-	-	-	-	-	-	-	-	-	-	-	-	-	-	-	-	-	-	-	-	-	-	-	-
UP00037_1	Zfp105_primary	15	-	-	6.774e-20	-	-	-	-	-	-	-	-	-	-	-	-	-	-	-	-	-	-	-	-	-	-	-	-	-
UP00213_1	Hoxa9_2622.2	17	-	-	6.952e-20	-	-	-	-	-	-	-	-	-	-	-	-	-	-	-	-	-	-	-	-	-	-	-	-	-
UP00097_2	Mtf1_secondary	14	-	-	6.953e-20	-	-	-	-	-	-	-	-	-	-	-	-	-	-	-	-	-	-	-	-	-	-	-	-	-
UP00240_1	Cdx1_2245.1	16	-	-	8.208e-20	-	-	-	-	-	-	-	-	-	-	-	-	-	-	-	-	-	-	-	-	-	-	-	-	-
UP00096_1	Sox13_primary	16	-	-	8.302e-20	-	-	-	-	-	-	-	-	-	-	-	-	-	-	-	-	-	-	-	-	-	-	-	-	-
MA0465.1	CDX2	11	-	-	1.177e-19	-	-	-	-	-	-	-	-	-	-	-	-	-	-	-	-	-	-	-	-	-	-	-	-	-
UP00150_1	Irx6_2623.2	17	-	-	1.235e-19	-	-	-	-	-	-	-	-	-	-	-	-	-	-	-	-	-	-	-	-	-	-	-	-	-
UP00051_1	Sox8_primary	17	-	-	1.694e-19	-	-	-	-	-	-	-	-	-	-	-	-	-	-	-	-	-	-	-	-	-	-	-	-	-
UP00001_1	E2F2_primary	15	-	-	2.154e-19	7.781e-83	-	-	-	-	-	-	-	-	-	-	-	-	-	-	-	-	-	-	-	-	-	-	-	-
UP00014_1	Sox17_primary	15	-	-	9.38e-19	-	-	-	-	-	-	-	-	-	-	-	-	-	-	-	-	-	-	-	-	-	-	-	-	-
UP00135_1	Hoxc12_3480.1	17	-	-	1.265e-18	4.558e-21	-	-	-	-	-	-	-	-	-	-	-	-	-	-	-	-	-	-	-	-	-	-	-	-
UP00250_1	Irx5_2385.1	17	-	-	2.152e-18	-	-	-	-	-	-	-	-	-	-	-	-	-	-	-	-	-	-	-	-	-	-	-	-	-
MA0497.1	MEF2C	15	-	-	2.766e-18	-	0.01594	-	-	-	-	-	-	-	-	-	-	-	-	-	-	-	-	-	-	-	-	-	-	-
UP00133_1	Cdx2_4272.1	16	-	-	3.407e-18	-	-	-	-	-	-	-	-	-	-	-	-	-	-	-	-	-	-	-	-	-	-	-	-	-
UP00218_1	Dbx2_3487.1	16	-	-	4.026e-18	-	-	-	-	-	-	-	-	-	-	-	-	-	-	-	-	-	-	-	-	-	-	-	-	-
UP00073_1	Foxa2_primary	17	-	-	4.124e-18	3.887e-06	-	-	-	-	-	-	-	-	-	-	-	-	-	-	-	-	-	-	-	-	-	-	-	-
MA0075.1	Prrx2	5	-	-	4.728e-18	-	0.01355	-	-	-	-	-	-	-	-	-	-	-	-	-	-	-	-	-	-	-	-	-	-	-
UP00069_1	Sox1_primary	16	-	-	6.616e-18	-	-	-	-	-	-	-	-	-	-	-	-	-	-	-	-	-	-	-	-	-	-	-	-	-
UP00101_1	Sox12_primary	14	-	-	9.899e-18	-	-	-	-	-	-	-	-	-	-	-	-	-	-	-	-	-	-	-	-	-	-	-	-	-
UP00223_2	Irx3_2226.1	17	-	-	2.258e-17	-	-	-	-	-	-	-	-	-	-	-	-	-	-	-	-	-	-	-	-	-	-	-	-	-
UP00171_1	Msx3_3206.1	16	-	-	5.09e-17	-	-	-	-	-	-	-	-	-	-	-	-	-	-	-	-	-	-	-	-	-	-	-	-	-
MA0043.1	HLF	12	-	-	8.319e-17	-	-	-	-	-	-	-	-	-	-	-	-	-	-	-	-	-	-	-	-	-	-	-	-	-
UP00236_1	Irx2_0900.3	17	-	-	1.797e-16	-	-	-	-	-	-	-	-	-	-	-	-	-	-	-	-	-	-	-	-	-	-	-	-	-
UP00059_2	Arid5a_secondary	17	-	-	2.698e-16	2.259e-09	-	-	-	-	-	-	-	-	-	-	-	-	-	-	-	-	-	-	-	-	-	-	-	-
UP00242_1	Hoxc8_3429.2	16	-	-	3.092e-16	-	-	-	-	-	-	-	-	-	-	-	-	-	-	-	-	-	-	-	-	-	-	-	-	-
UP00118_1	Pou4f3_2791.1	16	-	-	5.045e-16	-	-	-	-	-	-	-	-	-	-	-	-	-	-	-	-	-	-	-	-	-	-	-	-	-
UP00025_1	Foxk1_primary	17	-	-	9.265e-16	1.995e-10	-	-	-	-	-	-	-	-	-	-	-	-	-	-	-	-	-	-	-	-	-	-	-	-
UP00177_1	Hoxd12_3481.1	17	-	-	1.677e-15	9.598e-24	-	-	-	-	-	-	-	-	-	-	-	-	-	-	-	-	-	-	-	-	-	-	-	-
UP00200_1	Nkx6-1_2825.1	17	-	-	2.769e-15	-	-	-	-	-	-	-	-	-	-	-	-	-	-	-	-	-	-	-	-	-	-	-	-	-
UP00145_1	Barhl2_3868.1	16	-	-	2.988e-15	-	-	-	-	-	-	-	-	-	-	-	-	-	-	-	-	-	-	-	-	-	-	-	-	-
UP00091_1	Sox5_primary	16	-	-	3.374e-15	-	-	-	-	-	-	-	-	-	-	-	-	-	-	-	-	-	-	-	-	-	-	-	-	-
UP00128_1	Pou3f2_2824.1	17	-	-	8.468e-15	-	-	-	-	-	-	-	-	-	-	-	-	-	-	-	-	-	-	-	-	-	-	-	-	-
UP00034_1	Sox7_primary	22	-	-	9.887e-15	-	-	-	-	-	-	-	-	-	-	-	-	-	-	-	-	-	-	-	-	-	-	-	-	-
UP00075_1	Sox15_primary	17	-	-	2.656e-14	-	-	-	-	-	-	-	-	-	-	-	-	-	-	-	-	-	-	-	-	-	-	-	-	-
UP00251_1	Esx1_3124.2	17	-	-	3.116e-14	-	-	-	-	-	-	-	-	-	-	-	-	-	-	-	-	-	-	-	-	-	-	-	-	-
UP00164_1	Hoxa7_2668.2	17	-	-	4.107e-14	0.002577	-	-	-	-	-	-	-	-	-	-	-	-	-	-	-	-	-	-	-	-	-	-	-	-
UP00259_1	Hoxb6_3428.2	16	-	-	5.059e-14	-	-	-	-	-	-	-	-	-	-	-	-	-	-	-	-	-	-	-	-	-	-	-	-	-
UP00224_1	Pax6_3838.3	16	-	-	5.191e-14	-	-	-	-	-	-	-	-	-	-	-	-	-	-	-	-	-	-	-	-	-	-	-	-	-
UP00166_1	Barhl1_2590.2	16	-	-	1.04e-13	-	-	-	-	-	-	-	-	-	-	-	-	-	-	-	-	-	-	-	-	-	-	-	-	-
UP00108_1	Alx3_3418.2	17	-	-	1.098e-13	-	-	-	-	-	-	-	-	-	-	-	-	-	-	-	-	-	-	-	-	-	-	-	-	-
UP00117_1	Hoxd11_3873.1	17	-	-	2.023e-13	1.434e-22	-	-	-	-	-	-	-	-	-	-	-	-	-	-	-	-	-	-	-	-	-	-	-	-
UP00238_1	Nkx6-3_3446.1	17	-	-	4.326e-13	-	-	-	-	-	-	-	-	-	-	-	-	-	-	-	-	-	-	-	-	-	-	-	-	-
UP00173_1	Hoxc13_3127.1	16	-	-	4.459e-13	7.673e-11	-	-	-	-	-	-	-	-	-	-	-	-	-	-	-	-	-	-	-	-	-	-	-	-
UP00246_1	Hoxa11_2218.1	16	-	-	5.912e-13	9.906e-13	-	-	-	-	-	-	-	-	-	-	-	-	-	-	-	-	-	-	-	-	-	-	-	-
UP00235_1	Hoxc11_3718.2	16	-	-	7.48e-13	7.195e-14	-	-	-	-	-	-	-	-	-	-	-	-	-	-	-	-	-	-	-	-	-	-	-	-
UP00030_2	Sox11_secondary	14	-	-	1.317e-12	-	-	-	-	-	-	-	-	-	-	-	-	-	-	-	-	-	-	-	-	-	-	-	-	-
UP00248_1	Pax7_3783.1	17	-	-	2.191e-12	-	-	-	-	-	-	-	-	-	-	-	-	-	-	-	-	-	-	-	-	-	-	-	-	-
UP00207_1	Hoxb9_3413.1	16	-	-	2.196e-12	-	-	-	-	-	-	-	-	-	-	-	-	-	-	-	-	-	-	-	-	-	-	-	-	-
UP00200_2	Nkx6-1_2825.2	16	-	-	2.879e-12	-	-	-	-	-	-	-	-	-	-	-	-	-	-	-	-	-	-	-	-	-	-	-	-	-
MA0063.1	Nkx2-5	7	-	-	3.986e-12	-	-	-	-	-	-	-	-	-	-	-	-	-	-	-	-	-	-	-	-	-	-	-	-	-
UP00172_1	Prop1_3949.1	17	-	-	5.877e-12	-	-	-	-	-	-	-	-	-	-	-	-	-	-	-	-	-	-	-	-	-	-	-	-	-
UP00223_1	Irx3_0920.1	17	-	-	6.686e-12	-	-	-	-	-	-	-	-	-	-	-	-	-	-	-	-	-	-	-	-	-	-	-	-	-
UP00082_1	Zfp187_primary	14	-	-	8.396e-12	-	-	-	-	-	-	-	-	-	-	-	-	-	-	-	-	-	-	-	-	-	-	-	-	-
UP00209_2	Cart1_1275.1	17	-	-	9.854e-12	0.001543	-	-	-	-	-	-	-	-	-	-	-	-	-	-	-	-	-	-	-	-	-	-	-	-
UP00182_1	Hoxa6_1040.1	16	-	-	1.421e-11	-	-	-	-	-	-	-	-	-	-	-	-	-	-	-	-	-	-	-	-	-	-	-	-	-
UP00136_1	Prrx2_3072.1	17	-	-	1.709e-11	0.0001581	-	-	-	-	-	-	-	-	-	-	-	-	-	-	-	-	-	-	-	-	-	-	-	-
UP00023_2	Sox30_secondary	16	-	-	2.267e-11	-	-	-	-	-	-	-	-	-	-	-	-	-	-	-	-	-	-	-	-	-	-	-	-	-
UP00092_1	Myb_primary	17	-	-	5.404e-11	2.698e-57	-	-	-	-	-	-	-	-	-	-	-	-	-	-	-	-	-	-	-	-	-	-	-	-
MA0084.1	SRY	9	-	-	5.47e-11	-	-	-	-	-	-	-	-	-	-	-	-	-	-	-	-	-	-	-	-	-	-	-	-	-
UP00234_1	Msx1_3031.2	16	-	-	5.743e-11	-	-	-	-	-	-	-	-	-	-	-	-	-	-	-	-	-	-	-	-	-	-	-	-	-
MA0046.1	HNF1A	14	-	-	6.529e-11	-	-	-	-	-	-	-	-	-	-	-	-	-	-	-	-	-	-	-	-	-	-	-	-	-
UP00202_1	Dlx1_1741.2	14	-	-	1.614e-10	-	-	-	-	-	-	-	-	-	-	-	-	-	-	-	-	-	-	-	-	-	-	-	-	-
UP00183_1	Hoxa13_3126.1	16	-	-	4.322e-10	4.772e-14	-	-	-	-	-	-	-	-	-	-	-	-	-	-	-	-	-	-	-	-	-	-	-	-
UP00266_1	Prrx1_3442.1	17	-	-	5.072e-10	0.02592	-	-	-	-	-	-	-	-	-	-	-	-	-	-	-	-	-	-	-	-	-	-	-	-
UP00245_1	Hoxc10_2779.2	16	-	-	5.488e-10	2.425e-13	-	-	-	-	-	-	-	-	-	-	-	-	-	-	-	-	-	-	-	-	-	-	-	-
UP00151_1	Barx2_3447.2	16	-	-	7.38e-10	-	-	-	-	-	-	-	-	-	-	-	-	-	-	-	-	-	-	-	-	-	-	-	-	-
UP00170_1	Isl2_3430.1	16	-	-	7.925e-10	-	-	-	-	-	-	-	-	-	-	-	-	-	-	-	-	-	-	-	-	-	-	-	-	-
UP00252_1	Hoxc5_2630.2	17	-	-	1.013e-09	-	-	-	-	-	-	-	-	-	-	-	-	-	-	-	-	-	-	-	-	-	-	-	-	-
MA0485.1	Hoxc9	13	-	-	1.112e-09	-	-	-	-	-	-	-	-	-	-	-	-	-	-	-	-	-	-	-	-	-	-	-	-	-
UP00247_1	Pax4_3989.2	17	-	-	1.24e-09	4.228e-09	-	-	-	-	-	-	-	-	-	-	-	-	-	-	-	-	-	-	-	-	-	-	-	-
UP00113_1	Hoxc4_3491.1	17	-	-	1.365e-09	-	-	-	-	-	-	-	-	-	-	-	-	-	-	-	-	-	-	-	-	-	-	-	-	-
UP00237_1	Otp_3496.1	17	-	-	1.692e-09	6.23e-06	-	-	-	-	-	-	-	-	-	-	-	-	-	-	-	-	-	-	-	-	-	-	-	-
UP00263_1	Hoxb8_3780.2	16	-	-	2.04e-09	-	-	-	-	-	-	-	-	-	-	-	-	-	-	-	-	-	-	-	-	-	-	-	-	-
UP00081_1	Mybl1_primary	17	-	-	2.915e-09	1.315e-55	-	-	-	-	-	-	-	-	-	-	-	-	-	-	-	-	-	-	-	-	-	-	-	-
UP00142_1	Uncx4.1_2281.2	17	-	-	4.087e-09	0.007618	-	-	-	-	-	-	-	-	-	-	-	-	-	-	-	-	-	-	-	-	-	-	-	-
UP00003_2	E2F3_secondary	17	-	-	5.06e-09	1.013e-49	-	-	-	-	-	-	-	-	-	-	-	-	-	-	-	-	-	-	-	-	-	-	-	-
UP00141_1	Vsx1_1728.1	17	-	-	6.421e-09	0.005135	-	-	-	-	-	-	-	-	-	-	-	-	-	-	-	-	-	-	-	-	-	-	-	-
UP00126_1	Dlx2_2273.2	16	-	-	6.592e-09	-	-	-	-	-	-	-	-	-	-	-	-	-	-	-	-	-	-	-	-	-	-	-	-	-
UP00206_1	Hoxb7_3953.1	16	-	-	7.518e-09	-	-	-	-	-	-	-	-	-	-	-	-	-	-	-	-	-	-	-	-	-	-	-	-	-
MA0031.1	FOXD1	8	-	-	9.537e-09	1.538e-14	-	-	-	-	-	-	-	-	-	-	-	-	-	-	-	-	-	-	-	-	-	-	-	-
MA0040.1	Foxq1	11	-	-	1.312e-08	-	-	-	-	-	-	-	-	-	-	-	-	-	-	-	-	-	-	-	-	-	-	-	-	-
MA0042.1	FOXI1	12	-	-	1.521e-08	-	-	-	-	-	-	-	-	-	-	-	-	-	-	-	-	-	-	-	-	-	-	-	-	-
UP00149_1	Phox2b_3948.1	17	-	-	2.548e-08	-	-	-	-	-	-	-	-	-	-	-	-	-	-	-	-	-	-	-	-	-	-	-	-	-
UP00152_1	Arx_1738.2	17	-	-	3.241e-08	-	-	-	-	-	-	-	-	-	-	-	-	-	-	-	-	-	-	-	-	-	-	-	-	-
UP00167_1	En1_3123.2	16	-	-	3.902e-08	-	-	-	-	-	-	-	-	-	-	-	-	-	-	-	-	-	-	-	-	-	-	-	-	-
UP00063_2	Hoxa3_secondary	14	-	-	3.998e-08	-	-	-	-	-	-	-	-	-	-	-	-	-	-	-	-	-	-	-	-	-	-	-	-	-
UP00039_1	Foxj3_primary	17	-	-	4.512e-08	1.176e-11	-	-	-	-	-	-	-	-	-	-	-	-	-	-	-	-	-	-	-	-	-	-	-	-
UP00257_1	Shox2_2641.2	17	-	-	4.606e-08	0.0001074	-	-	-	-	-	-	-	-	-	-	-	-	-	-	-	-	-	-	-	-	-	-	-	-
MA0470.1	E2F4	11	-	-	5.128e-08	2.734e-57	-	-	-	-	-	-	-	-	-	-	-	-	-	-	-	-	-	-	-	-	-	-	-	-
UP00157_1	Hmx3_3490.2	17	-	-	7.072e-08	-	-	-	-	-	-	-	-	-	-	-	-	-	-	-	-	-	-	-	-	-	-	-	-	-
UP00261_1	Lhx4_1719.2	17	-	-	1.083e-07	-	-	-	-	-	-	-	-	-	-	-	-	-	-	-	-	-	-	-	-	-	-	-	-	-
UP00045_2	Mafb_secondary	15	-	-	1.146e-07	-	-	-	-	-	-	-	-	-	-	-	-	-	-	-	-	-	-	-	-	-	-	-	-	-
UP00120_1	Lbx2_3869.2	17	-	-	1.454e-07	-	-	-	-	-	-	-	-	-	-	-	-	-	-	-	-	-	-	-	-	-	-	-	-	-
MA0108.2	TBP	15	-	-	1.665e-07	9.319e-10	-	-	-	-	-	-	-	-	-	-	-	-	-	-	-	-	-	-	-	-	-	-	-	-
UP00209_1	Cart1_0997.1	17	-	-	2.388e-07	0.0001912	-	-	-	-	-	-	-	-	-	-	-	-	-	-	-	-	-	-	-	-	-	-	-	-
UP00127_1	Gsh2_3990.2	16	-	-	2.711e-07	-	-	-	-	-	-	-	-	-	-	-	-	-	-	-	-	-	-	-	-	-	-	-	-	-
UP00155_1	Hmx2_3424.3	17	-	-	2.966e-07	0.01193	-	-	-	-	-	-	-	-	-	-	-	-	-	-	-	-	-	-	-	-	-	-	-	-
UP00062_2	Sox4_secondary	17	-	-	3.689e-07	-	-	-	-	-	-	-	-	-	-	-	-	-	-	-	-	-	-	-	-	-	-	-	-	-
UP00001_2	E2F2_secondary	17	-	-	5.452e-07	3.448e-45	-	-	-	-	-	-	-	-	-	-	-	-	-	-	-	-	-	-	-	-	-	-	-	-
MA0153.1	HNF1B	12	-	-	7.422e-07	-	-	-	-	-	-	-	-	-	-	-	-	-	-	-	-	-	-	-	-	-	-	-	-	-
MA0125.1	Nobox	8	-	-	7.583e-07	-	-	-	-	-	-	-	-	-	-	-	-	-	-	-	-	-	-	-	-	-	-	-	-	-
UP00163_1	En2_0952.1	17	-	-	1.343e-06	-	-	-	-	-	-	-	-	-	-	-	-	-	-	-	-	-	-	-	-	-	-	-	-	-
UP00154_1	Dlx3_1030.1	17	-	-	1.429e-06	-	-	-	-	-	-	-	-	-	-	-	-	-	-	-	-	-	-	-	-	-	-	-	-	-
UP00156_1	Msx2_3449.1	17	-	-	1.507e-06	-	-	-	-	-	-	-	-	-	-	-	-	-	-	-	-	-	-	-	-	-	-	-	-	-
UP00077_2	Srf_secondary	17	-	-	1.598e-06	-	-	-	-	-	-	-	-	-	-	-	-	-	-	-	-	-	-	-	-	-	-	-	-	-
UP00196_1	Hoxa4_3426.1	17	-	-	1.837e-06	-	-	-	-	-	-	-	-	-	-	-	-	-	-	-	-	-	-	-	-	-	-	-	-	-
UP00140_1	Hoxd1_3448.1	17	-	-	2.413e-06	-	-	-	-	-	-	-	-	-	-	-	-	-	-	-	-	-	-	-	-	-	-	-	-	-
UP00264_1	Hoxa1_3425.1	16	-	-	3.581e-06	-	-	-	-	-	-	-	-	-	-	-	-	-	-	-	-	-	-	-	-	-	-	-	-	-
UP00115_1	Lhx2_0953.2	17	-	-	4.157e-06	-	-	-	-	-	-	-	-	-	-	-	-	-	-	-	-	-	-	-	-	-	-	-	-	-
UP00116_1	Rhox6_4251.1	17	-	-	6.294e-06	-	-	-	-	-	-	-	-	-	-	-	-	-	-	-	-	-	-	-	-	-	-	-	-	-
UP00189_1	Hoxa5_3415.1	16	-	-	7.539e-06	-	-	-	-	-	-	-	-	-	-	-	-	-	-	-	-	-	-	-	-	-	-	-	-	-
UP00197_1	Hoxc9_2367.2	16	-	-	7.706e-06	-	-	-	-	-	-	-	-	-	-	-	-	-	-	-	-	-	-	-	-	-	-	-	-	-
UP00020_1	Atf1_primary	16	-	-	7.947e-06	0.000171	-	-	-	-	-	-	-	-	-	-	-	-	-	-	-	-	-	-	-	-	-	-	-	-
MA0087.1	Sox5	7	-	-	8.175e-06	-	-	-	-	-	-	-	-	-	-	-	-	-	-	-	-	-	-	-	-	-	-	-	-	-
UP00110_1	Dlx4_3488.2	17	-	-	1.125e-05	-	-	-	-	-	-	-	-	-	-	-	-	-	-	-	-	-	-	-	-	-	-	-	-	-
MA0004.1	Arnt	6	-	-	1.45e-05	1.101e-41	-	-	-	-	-	-	-	-	-	-	-	-	-	-	-	-	-	-	-	-	-	-	-	-
MA0468.1	DUX4	11	-	-	1.511e-05	-	-	-	-	-	-	-	-	-	-	-	-	-	-	-	-	-	-	-	-	-	-	-	-	-
UP00144_1	Hoxb4_2627.1	17	-	-	1.943e-05	-	-	-	-	-	-	-	-	-	-	-	-	-	-	-	-	-	-	-	-	-	-	-	-	-
UP00187_1	Alx4_1744.1	17	-	-	2.109e-05	6.796e-06	-	-	-	-	-	-	-	-	-	-	-	-	-	-	-	-	-	-	-	-	-	-	-	-
UP00164_2	Hoxa7_3750.1	16	-	-	2.528e-05	-	-	-	-	-	-	-	-	-	-	-	-	-	-	-	-	-	-	-	-	-	-	-	-	-
MA0030.1	FOXF2	14	-	-	2.8e-05	5.715e-17	-	-	-	-	-	-	-	-	-	-	-	-	-	-	-	-	-	-	-	-	-	-	-	-
UP00065_2	Zfp161_secondary	14	-	-	2.953e-05	6.338e-65	-	-	-	-	-	-	-	-	-	-	-	-	-	-	-	-	-	-	-	-	-	-	-	-
UP00221_1	Phox2a_3947.1	16	-	-	4.056e-05	-	-	-	-	-	-	-	-	-	-	-	-	-	-	-	-	-	-	-	-	-	-	-	-	-
MA0594.1	Hoxa9	11	-	-	4.113e-05	-	-	-	-	-	-	-	-	-	-	-	-	-	-	-	-	-	-	-	-	-	-	-	-	-
UP00077_1	Srf_primary	14	-	-	4.142e-05	-	0.03353	-	-	-	-	-	-	-	-	-	-	-	-	-	-	-	-	-	-	-	-	-	-	-
UP00074_1	Isgf3g_primary	15	-	-	4.554e-05	0.0001765	-	-	-	-	-	-	-	-	-	-	-	-	-	-	-	-	-	-	-	-	-	-	-	-
UP00204_1	Gbx1_2883.2	17	-	-	5.025e-05	-	-	-	-	-	-	-	-	-	-	-	-	-	-	-	-	-	-	-	-	-	-	-	-	-
UP00214_1	Hoxb5_3122.2	16	-	-	5.234e-05	-	-	-	-	-	-	-	-	-	-	-	-	-	-	-	-	-	-	-	-	-	-	-	-	-
UP00191_1	Pou2f2_3748.1	16	-	-	7.508e-05	-	-	-	-	-	-	-	-	-	-	-	-	-	-	-	-	-	-	-	-	-	-	-	-	-
UP00174_1	Hoxa2_3079.1	16	-	-	0.0001751	-	-	-	-	-	-	-	-	-	-	-	-	-	-	-	-	-	-	-	-	-	-	-	-	-
MA0018.2	CREB1	8	-	-	0.0001769	1.943e-10	-	-	-	-	-	-	-	-	-	-	-	-	-	-	-	-	-	-	-	-	-	-	-	-
UP00256_1	Lhx6_2272.1	17	-	-	0.0002004	-	-	-	-	-	-	-	-	-	-	-	-	-	-	-	-	-	-	-	-	-	-	-	-	-
UP00023_1	Sox30_primary	16	-	-	0.0003375	-	-	-	-	-	-	-	-	-	-	-	-	-	-	-	-	-	-	-	-	-	-	-	-	-
UP00103_1	Jundm2_primary	16	-	-	0.0003859	-	-	-	-	-	-	-	-	-	-	-	-	-	-	-	-	-	-	-	-	-	-	-	-	-
UP00000_2	Smad3_secondary	17	-	-	0.0004738	5.593e-37	-	-	-	-	-	-	-	-	-	-	-	-	-	-	-	-	-	-	-	-	-	-	-	-
UP00094_1	Zfp128_primary	17	-	-	0.0005061	9.451e-06	-	-	-	-	-	-	-	-	-	-	-	-	-	-	-	-	-	-	-	-	-	-	-	-
UP00028_2	Tcfap2e_secondary	14	-	-	0.0005302	-	-	-	-	-	-	-	-	-	-	-	-	-	-	-	-	-	-	-	-	-	-	-	-	-
UP00181_1	Barx1_2877.1	16	-	-	0.000567	-	-	-	-	-	-	-	-	-	-	-	-	-	-	-	-	-	-	-	-	-	-	-	-	-
UP00085_2	Sfpi1_secondary	14	-	-	0.0006338	-	-	-	-	-	-	-	-	-	-	-	-	-	-	-	-	-	-	-	-	-	-	-	-	-
UP00089_1	Tcf1_primary	17	-	-	0.0008443	9.07e-38	-	-	-	-	-	-	-	-	-	-	-	-	-	-	-	-	-	-	-	-	-	-	-	-
UP00175_1	Lhx9_3492.1	17	-	-	0.001171	-	-	-	-	-	-	-	-	-	-	-	-	-	-	-	-	-	-	-	-	-	-	-	-	-
UP00063_1	Hoxa3_primary	14	-	-	0.00119	-	-	-	-	-	-	-	-	-	-	-	-	-	-	-	-	-	-	-	-	-	-	-	-	-
MA0527.1	ZBTB33	15	-	-	0.001557	3.501e-59	-	-	-	-	-	-	-	-	-	-	-	-	-	-	-	-	-	-	-	-	-	-	-	-
UP00241_1	Hoxd3_1742.2	16	-	-	0.001817	-	-	-	-	-	-	-	-	-	-	-	-	-	-	-	-	-	-	-	-	-	-	-	-	-
MA0132.1	Pdx1	6	-	-	0.002014	-	-	-	-	-	-	-	-	-	-	-	-	-	-	-	-	-	-	-	-	-	-	-	-	-
UP00139_1	Nkx1-2_3214.1	17	-	-	0.002301	-	-	-	-	-	-	-	-	-	-	-	-	-	-	-	-	-	-	-	-	-	-	-	-	-
MA0158.1	HOXA5	8	-	-	0.002679	-	-	-	-	-	-	-	-	-	-	-	-	-	-	-	-	-	-	-	-	-	-	-	-	-
UP00124_1	Ipf1_3815.1	16	-	-	0.002756	-	-	-	-	-	-	-	-	-	-	-	-	-	-	-	-	-	-	-	-	-	-	-	-	-
UP00179_1	Pou2f3_3986.2	16	-	-	0.002999	-	-	-	-	-	-	-	-	-	-	-	-	-	-	-	-	-	-	-	-	-	-	-	-	-
UP00040_1	Irf5_primary	15	-	-	0.003721	1.799e-12	-	-	-	-	-	-	-	-	-	-	-	-	-	-	-	-	-	-	-	-	-	-	-	-
MA0032.1	FOXC1	8	-	-	0.004764	7.182e-05	-	-	-	-	-	-	-	-	-	-	-	-	-	-	-	-	-	-	-	-	-	-	-	-
UP00041_1	Foxj1_primary	16	-	-	0.006035	4.717e-06	-	-	-	-	-	-	-	-	-	-	-	-	-	-	-	-	-	-	-	-	-	-	-	-
UP00233_1	Meox1_2310.2	16	-	-	0.006293	-	-	-	-	-	-	-	-	-	-	-	-	-	-	-	-	-	-	-	-	-	-	-	-	-
UP00138_1	Bsx_3483.2	16	-	-	0.00687	-	-	-	-	-	-	-	-	-	-	-	-	-	-	-	-	-	-	-	-	-	-	-	-	-
UP00215_1	Vax1_3499.1	16	-	-	0.009988	-	-	-	-	-	-	-	-	-	-	-	-	-	-	-	-	-	-	-	-	-	-	-	-	-
UP00243_1	Isx_3445.1	16	-	-	0.01027	-	-	-	-	-	-	-	-	-	-	-	-	-	-	-	-	-	-	-	-	-	-	-	-	-
UP00018_1	Irf4_primary	15	-	-	0.01207	8.377e-12	-	-	-	-	-	-	-	-	-	-	-	-	-	-	-	-	-	-	-	-	-	-	-	-
UP00391_1	Hoxa3_2783.2	14	-	-	0.01217	-	-	-	-	-	-	-	-	-	-	-	-	-	-	-	-	-	-	-	-	-	-	-	-	-
MA0259.1	HIF1A::ARNT	8	-	-	0.01362	9.466e-46	-	-	-	-	-	-	-	-	-	-	-	-	-	-	-	-	-	-	-	-	-	-	-	-
UP00178_1	Og2x_3719.1	17	-	-	0.01459	0.0006802	-	-	-	-	-	-	-	-	-	-	-	-	-	-	-	-	-	-	-	-	-	-	-	-
UP00025_2	Foxk1_secondary	15	-	-	0.01849	-	-	-	-	-	-	-	-	-	-	-	-	-	-	-	-	-	-	-	-	-	-	-	-	-
UP00253_1	Rax_3443.1	17	-	-	0.02399	0.0005403	-	-	-	-	-	-	-	-	-	-	-	-	-	-	-	-	-	-	-	-	-	-	-	-
UP00390_1	Tcf1_2666.2	17	-	-	0.02995	6.685e-46	-	-	-	-	-	-	-	-	-	-	-	-	-	-	-	-	-	-	-	-	-	-	-	-
UP00104_1	Hmx1_3423.1	17	-	-	0.0324	0.00189	-	-	-	-	-	-	-	-	-	-	-	-	-	-	-	-	-	-	-	-	-	-	-	-
UP00065_1	Zfp161_primary	16	-	-	0.03324	1.866e-58	-	-	-	-	-	-	-	-	-	-	-	-	-	-	-	-	-	-	-	-	-	-	-	-
UP00013_1	Gabpa_primary	17	-	-	0.04334	2.138e-28	-	-	-	-	-	-	-	-	-	-	-	-	-	-	-	-	-	-	-	-	-	-	-	-
UP00029_2	Tbp_secondary	15	-	-	-	2.034e-68	-	-	-	-	-	-	-	-	-	-	-	-	-	-	-	-	-	-	-	-	-	-	-	-
UP00058_2	Tcf3_secondary	15	-	-	-	6.104e-40	-	-	-	-	-	-	-	-	-	-	-	-	-	-	-	-	-	-	-	-	-	-	-	-
UP00100_2	Gata6_secondary	17	-	-	-	9.841e-39	-	-	-	-	-	-	-	-	-	-	-	-	-	-	-	-	-	-	-	-	-	-	-	-
UP00012_2	Bbx_secondary	17	-	-	-	5.004e-38	-	-	-	-	-	-	-	-	-	-	-	-	-	-	-	-	-	-	-	-	-	-	-	-
UP00060_2	Max_secondary	14	-	-	-	1.23e-32	-	-	-	-	-	-	-	-	-	-	-	-	-	-	-	-	-	-	-	-	-	-	-	-
MA0062.2	GABPA	11	-	-	-	2.717e-32	-	-	-	-	-	-	-	-	-	-	-	-	-	-	-	-	-	-	-	-	-	-	-	-
MA0024.2	E2F1	11	-	-	-	4.323e-32	-	-	-	-	-	-	-	-	-	-	-	-	-	-	-	-	-	-	-	-	-	-	-	-
UP00222_1	Tcf2_0913.2	17	-	-	-	7.391e-31	-	-	-	-	-	-	-	-	-	-	-	-	-	-	-	-	-	-	-	-	-	-	-	-
MA0006.1	Arnt::Ahr	6	-	-	-	1.68e-28	-	-	-	-	-	-	-	-	-	-	-	-	-	-	-	-	-	-	-	-	-	-	-	-
MA0506.1	NRF1	11	-	-	-	3.095e-28	-	-	-	-	-	-	-	-	-	-	-	-	-	-	-	-	-	-	-	-	-	-	-	-
UP00076_1	Rfxdc2_primary	15	-	-	-	3.564e-28	-	-	-	-	-	-	-	-	-	-	-	-	-	-	-	-	-	-	-	-	-	-	-	-
MA0076.2	ELK4	11	-	-	-	3.524e-25	-	-	-	-	-	-	-	-	-	-	-	-	-	-	-	-	-	-	-	-	-	-	-	-
UP00050_2	Bhlhb2_secondary	23	-	-	-	2.133e-24	-	-	-	-	-	-	-	-	-	-	-	-	-	-	-	-	-	-	-	-	-	-	-	-
UP00050_1	Bhlhb2_primary	22	-	-	-	9.864e-24	-	-	-	-	-	-	-	-	-	-	-	-	-	-	-	-	-	-	-	-	-	-	-	-
MA0059.1	MYC::MAX	11	-	-	-	2.364e-23	-	-	-	-	-	-	-	-	-	-	-	-	-	-	-	-	-	-	-	-	-	-	-	-
UP00015_1	Ehf_primary	15	-	-	-	3.625e-22	-	-	-	-	-	-	-	-	-	-	-	-	-	-	-	-	-	-	-	-	-	-	-	-
UP00056_1	Rfx4_primary	15	-	-	-	6.027e-21	-	-	-	-	-	-	-	-	-	-	-	-	-	-	-	-	-	-	-	-	-	-	-	-
MA0028.1	ELK1	10	-	-	-	6.648e-18	-	-	-	-	-	-	-	-	-	-	-	-	-	-	-	-	-	-	-	-	-	-	-	-
UP00093_2	Klf7_secondary	17	-	-	-	7.881e-18	-	-	-	-	-	-	-	-	-	-	-	-	-	-	-	-	-	-	-	-	-	-	-	-
MA0593.1	FOXP2	11	-	-	-	5.197e-15	-	-	-	-	-	-	-	-	-	-	-	-	-	-	-	-	-	-	-	-	-	-	-	-
UP00048_2	Rara_secondary	16	-	-	-	1.458e-14	-	-	-	-	-	-	-	-	-	-	-	-	-	-	-	-	-	-	-	-	-	-	-	-
UP00090_1	Elf3_primary	13	-	-	-	1.536e-14	-	-	-	-	-	-	-	-	-	-	-	-	-	-	-	-	-	-	-	-	-	-	-	-
MA0117.1	Mafb	8	-	-	-	7.201e-14	-	-	-	-	-	-	-	-	-	-	-	-	-	-	-	-	-	-	-	-	-	-	-	-
UP00097_1	Mtf1_primary	16	-	-	-	1.761e-13	-	-	-	-	-	-	-	-	-	-	-	-	-	-	-	-	-	-	-	-	-	-	-	-
UP00098_1	Rfx3_primary	23	-	-	-	3.96e-13	-	-	-	-	-	-	-	-	-	-	-	-	-	-	-	-	-	-	-	-	-	-	-	-
MA0469.1	E2F3	15	-	-	-	4.451e-13	-	-	-	-	-	-	-	-	-	-	-	-	-	-	-	-	-	-	-	-	-	-	-	-
UP00088_1	Plagl1_primary	16	-	-	-	1.413e-12	-	-	-	-	-	-	-	-	-	-	-	-	-	-	-	-	-	-	-	-	-	-	-	-
MA0473.1	ELF1	13	-	-	-	3.303e-12	-	-	-	-	-	-	-	-	-	-	-	-	-	-	-	-	-	-	-	-	-	-	-	-
UP00011_1	Irf6_primary	17	-	-	-	4.57e-12	-	-	-	-	-	-	-	-	-	-	-	-	-	-	-	-	-	-	-	-	-	-	-	-
UP00053_2	Rxra_secondary	16	-	-	-	5.867e-12	-	-	-	-	-	-	-	-	-	-	-	-	-	-	-	-	-	-	-	-	-	-	-	-
UP00002_2	Sp4_secondary	15	-	-	-	1.021e-11	-	-	-	-	-	-	-	-	-	-	-	-	-	-	-	-	-	-	-	-	-	-	-	-
UP00002_1	Sp4_primary	17	-	-	-	1.404e-11	-	-	-	-	-	-	-	-	-	-	-	-	-	-	-	-	-	-	-	-	-	-	-	-
UP00033_2	Zfp410_secondary	17	-	-	-	1.036e-10	-	-	-	-	0.01477	-	-	-	-	-	-	-	-	-	-	-	-	-	-	-	-	-	-	-
MA0157.1	FOXO3	8	-	-	-	5.064e-10	-	-	-	-	-	-	-	-	-	-	-	-	-	-	-	-	-	-	-	-	-	-	-	-
UP00027_2	Osr1_secondary	16	-	-	-	5.552e-10	-	-	-	-	-	-	-	-	-	-	-	-	-	-	-	-	-	-	-	-	-	-	-	-
UP00092_2	Myb_secondary	16	-	-	-	1.043e-09	-	-	-	-	-	-	-	-	-	-	-	-	-	-	-	-	-	-	-	-	-	-	-	-
MA0475.1	FLI1	11	-	-	-	1.244e-09	-	-	-	-	-	-	-	-	-	-	-	-	-	-	-	-	-	-	-	-	-	-	-	-
UP00089_2	Tcf1_secondary	14	-	-	-	1.637e-09	-	-	-	-	-	-	-	-	-	-	-	-	-	-	-	-	-	-	-	-	-	-	-	-
UP00060_1	Max_primary	16	-	-	-	5.365e-09	-	-	-	-	-	-	-	-	-	-	-	-	-	-	-	-	-	-	-	-	-	-	-	-
MA0480.1	Foxo1	11	-	-	-	5.971e-09	-	-	-	-	-	-	-	-	-	-	-	-	-	-	-	-	-	-	-	-	-	-	-	-
UP00176_1	Crx_3485.1	16	-	-	-	1.138e-08	-	-	-	-	-	-	-	-	-	-	-	-	-	-	-	-	-	-	-	-	-	-	-	-
UP00007_1	Egr1_primary	14	-	-	-	1.18e-08	-	-	-	-	-	-	-	-	-	-	-	-	-	-	-	-	-	-	-	-	-	-	-	-
UP00010_2	Tcfap2b_secondary	15	-	-	-	1.765e-08	-	-	-	-	-	-	-	-	-	-	-	-	-	-	-	-	-	-	-	-	-	-	-	-
UP00161_1	Hmbox1_2674.1	17	-	-	-	3.301e-08	-	-	-	-	-	-	-	-	-	-	-	-	-	-	-	-	-	-	-	-	-	-	-	-
UP00038_1	Spdef_primary	16	-	-	-	3.908e-08	-	-	-	-	-	-	-	-	-	-	-	-	-	-	-	-	-	-	-	-	-	-	-	-
UP00043_2	Bcl6b_secondary	16	-	-	-	1.075e-07	-	-	-	-	0.00299	-	-	-	-	-	-	-	-	-	-	-	-	-	-	-	-	-	-	-
UP00132_1	Evx2_2645.3	17	-	-	-	2.05e-07	-	-	-	-	-	-	-	-	-	-	-	-	-	-	-	-	-	-	-	-	-	-	-	-
UP00099_2	Ascl2_secondary	16	-	-	-	3.173e-07	-	-	-	-	0.005394	-	-	-	-	-	-	-	-	-	0.02137	-	-	-	-	-	-	-	-	-
UP00064_2	Sox18_secondary	16	-	-	-	8.477e-07	-	-	-	-	-	-	-	-	-	-	-	-	-	-	-	-	-	-	-	-	-	-	-	-
UP00052_2	Osr2_secondary	16	-	-	-	1.211e-06	-	-	-	-	-	-	-	-	-	-	-	-	-	-	-	-	-	-	-	-	-	-	-	-
UP00184_1	Lhx8_2247.2	17	-	-	-	1.52e-06	-	-	-	-	-	-	-	-	-	-	-	-	-	-	-	-	-	-	-	-	-	-	-	-
UP00112_1	Gsc_2327.3	17	-	-	-	1.758e-06	-	-	-	-	-	-	-	-	-	-	-	-	-	-	-	-	-	-	-	-	-	-	-	-
UP00230_1	Dlx5_3419.2	16	-	-	-	2.344e-06	-	-	-	-	-	-	-	-	-	-	-	-	-	-	-	-	-	-	-	-	-	-	-	-
UP00102_1	Zic1_primary	14	-	-	-	2.664e-06	-	-	-	-	-	-	-	-	-	-	-	-	-	-	-	-	-	-	-	-	-	-	-	-
MA0095.2	YY1	12	-	-	-	3.082e-06	-	-	-	-	-	-	-	-	-	-	-	-	-	-	-	-	-	0.015	-	-	-	-	-	-
UP00006_1	Zic3_primary	15	-	-	-	3.743e-06	-	-	-	-	-	-	-	-	-	-	-	-	-	-	-	-	-	-	-	-	-	-	-	-
UP00057_1	Zic2_primary	15	-	-	-	7.345e-06	-	-	-	-	-	-	-	-	-	-	-	-	-	-	-	-	-	-	-	-	-	-	-	-
UP00193_1	Rhox11_1765.2	17	-	-	-	1.954e-05	-	-	-	-	-	-	-	-	-	-	-	-	-	-	-	-	-	-	-	-	-	-	-	-
MA0051.1	IRF2	18	-	-	-	2.294e-05	-	-	-	-	-	-	-	-	-	-	-	-	-	-	-	-	-	-	-	-	-	-	-	-
MA0067.1	Pax2	8	-	-	-	4.298e-05	-	-	-	-	-	-	-	-	-	-	-	-	-	-	-	-	-	-	-	-	-	-	-	-
MA0474.1	Erg	11	-	-	-	4.921e-05	-	-	-	-	-	-	-	-	-	-	-	-	-	-	-	-	-	-	-	-	-	-	-	-
UP00086_1	Irf3_primary	14	-	-	-	7.524e-05	-	-	-	-	-	-	-	-	-	-	-	-	-	-	-	-	-	-	-	-	-	-	-	-
UP00193_2	Rhox11_2205.1	17	-	-	-	8.086e-05	-	-	-	-	-	-	-	-	-	-	-	-	-	-	-	-	-	-	-	-	-	-	-	-
UP00093_1	Klf7_primary	16	-	-	-	8.682e-05	-	-	-	-	-	-	-	-	-	-	-	-	-	-	-	-	-	-	-	-	-	-	-	-
UP00028_1	Tcfap2e_primary	15	-	-	-	0.0001294	-	-	-	-	0.001781	-	-	-	-	-	-	-	-	-	-	-	-	-	-	-	-	-	-	-
MA0104.3	Mycn	8	-	-	-	0.0002227	-	-	-	-	-	-	-	-	-	-	-	-	-	-	-	-	-	-	-	-	-	-	-	-
MA0014.2	PAX5	19	-	-	-	0.0003003	-	-	-	-	-	-	-	-	-	-	-	-	-	-	-	-	-	-	-	-	-	-	-	-
MA0146.2	Zfx	14	-	-	-	0.0003049	-	-	-	-	-	-	-	-	-	-	-	-	-	-	-	-	-	-	-	-	-	-	-	-
MA0069.1	Pax6	14	-	-	-	0.001104	-	-	-	-	-	-	-	-	-	-	-	-	-	-	-	-	-	-	-	-	-	-	-	-
UP00022_2	Zfp740_secondary	17	-	-	-	0.001559	-	-	-	-	-	-	-	-	-	-	-	-	-	-	-	-	-	-	-	-	-	-	-	-
UP00109_1	Obox6_3440.2	15	-	-	-	0.002102	-	-	-	-	-	-	-	-	-	-	-	-	-	-	-	-	-	-	-	-	-	-	-	-
UP00020_2	Atf1_secondary	14	-	-	-	0.002223	-	-	-	-	-	-	-	-	-	-	-	-	-	-	-	-	-	-	-	-	-	-	-	-
UP00009_2	Nr2f2_secondary	16	-	-	-	0.002577	-	-	-	-	-	-	-	-	-	-	-	-	-	-	-	-	-	-	-	-	-	-	-	-
MA0481.1	FOXP1	15	-	-	-	0.003041	-	-	-	-	-	-	-	-	-	-	-	-	-	-	-	-	-	-	-	-	-	-	-	-
UP00073_2	Foxa2_secondary	15	-	-	-	0.00364	-	-	-	-	-	-	-	-	-	-	-	-	-	-	-	-	-	-	-	-	-	-	-	-
MA0098.2	Ets1	15	-	-	-	0.005895	-	-	-	-	-	-	-	-	-	-	-	-	-	-	-	-	-	-	-	-	-	-	-	-
UP00052_1	Osr2_primary	16	-	-	-	0.006558	-	-	-	-	-	-	-	-	-	-	-	-	-	-	-	-	-	-	-	-	-	-	-	-
UP00041_2	Foxj1_secondary	15	-	-	-	0.009271	-	-	-	-	-	-	-	-	-	-	-	-	-	-	-	-	-	-	-	-	-	-	-	-
UP00076_2	Rfxdc2_secondary	17	-	-	-	0.0115	-	-	-	-	-	-	-	-	-	-	-	-	-	-	-	-	-	-	-	-	-	-	-	-
UP00256_2	Lhx6_3432.1	17	-	-	-	0.01478	-	-	-	-	-	-	-	-	-	-	-	-	-	-	-	-	-	-	-	-	-	-	-	-
MA0156.1	FEV	8	-	-	-	0.01703	-	-	-	-	-	-	-	-	-	-	-	-	-	-	-	-	-	-	-	-	-	-	-	-
UP00027_1	Osr1_primary	16	-	-	-	0.02526	-	-	-	-	-	-	-	-	-	-	-	-	-	-	-	-	-	-	-	-	-	-	-	-
UP00087_1	Tcfap2c_primary	15	-	-	-	-	-	-	-	-	0.0001872	-	-	-	-	-	-	-	-	-	-	-	-	-	-	-	-	-	-	-
UP00005_1	Tcfap2a_primary	15	-	-	-	-	-	-	-	-	0.0002262	-	-	-	-	-	-	-	-	-	-	-	-	-	-	-	-	-	-	-
UP00070_2	Gcm1_secondary	17	-	-	-	-	-	-	-	-	0.001352	-	-	-	-	-	-	-	-	-	-	-	-	-	-	-	0.04246	-	-	-
UP00010_1	Tcfap2b_primary	14	-	-	-	-	-	-	-	-	0.008609	-	-	-	-	-	-	-	-	-	-	-	-	-	-	-	-	-	-	-
MA0057.1	MZF1_5-13	10	-	-	-	-	-	-	-	-	0.0432	-	-	-	-	-	-	-	-	-	0.0002076	-	-	-	-	-	-	-	-	-
UP00070_1	Gcm1_primary	16	-	-	-	-	-	-	-	-	0.0466	-	-	-	-	-	-	-	-	-	-	-	-	-	-	-	-	-	-	-
UP00047_1	Zbtb7b_primary	15	-	-	-	-	-	-	-	-	-	-	-	-	-	-	-	-	-	-	0.00551	-	-	-	-	-	-	-	-	-
