## Supplemental File S6 for "Cellular Factors Involved in Transcriptome Dynamics in Early Zebrafish Embryogenesis"

### Sheet: Sheet1
	Poly(A) hexamer motif		Cytoplasmic polyadenylation element				Pumilio binding element
	hex-1	hex-2	eCPE	CPE-1	CPE-2	CPE-3	PBE
	AAUAAA	AUUAAA	11-20 Us	UUUUAU	UUUUUCAU	UUUUAMU	TGTANATA
Expressed	5.4e-16	-	1.6E-34 - 1.1E-31	1.4e-16	4.9e-14	2.2e-06	-
Non-expressed	-	-	-	-	-	-	-
Down category	-	-	-	-	-	-	-
Level Category (Type 5)	-	-	1.3E-3 - 4.5E-2	-	0.0017	-	-
Up Category	9.5e-06	-	-	-	-	-	-
Type 1	-	-	-	-	-	-	-
Type 2	-	0.0496	-	-	-	-	-
Type 3	-	-	-	-	-	-	-
Type 4	-	-	1.1E-3 - 2.1E-2	-	-	-	-
Type 6	-	-	-	-	-	-	-
Type 7	2.3e-08	-	-	-	-	-	-
Type 8	-	-	-	-	-	-	-
Type 9	-	-	-	-	-	-	-
Multi-Level	-	-	-	-	-	-	-
