## Supplemental File S10 for "Cellular Factors Involved in Transcriptome Dynamics in Early Zebrafish Embryogenesis"

### Sheet: compiled.aggr.normcounts
	S01	S02	S03	S04	S05	S06	S07	S08	S09	S10	S11	S12	S13	S14	S15	S16	total	Top 5	Top 11	> 5,000	>1X; 50 > < 5,000
dre-miR-430c-3p	82283	73684	71212	79596	67282	86075	83941	90845	82699	91204	79939	81144	86602	86018	87945	82469	1312938	1312938	1312938	+
dre-miR-430b-3p	55915	66076	70012	67017	73737	57509	58848	58999	59667	53058	64174	60665	56697	52103	55857	62194	972528	972528	972528	+
dre-miR-430a-3p	25076	24233	23540	22471	22588	20608	24130	20572	20815	21294	20264	21741	22061	21597	19457	23601	328680	328680	328680	+
dre-miR-430b-5p	7667	6093	7585	6517	3158	9974	8697	6927	9627	8891	7265	7137	5353	12228	10760	6520	124399	124399	124399	+
dre-miR-19b-3p	4017	4504	3986	3755	5722	2768	2867	2754	3407	2755	4114	4726	4012	3406	2906	3678	59377	59377	59377	+
dre-miR-19a-3p	3205	3428	3130	2975	3916	2232	2274	2131	2490	2186	2949	3595	2946	2549	2373	2723	45102	2797922	45102	+
dre-miR-430c-5p	3253	2438	2730	2271	1600	3404	2918	2041	2637	2526	2249	2564	2171	3684	3032	2063	41581	0.907147	41581	+
dre-miR-430a-5p	3100	2045	2184	1790	1114	2891	2405	1634	3170	2996	1686	1869	1967	3661	3129	1488	37129		37129	+
dre-miR-20a-5p	603	937	707	659	1692	543	583	728	706	704	940	936	933	647	690	796	12804		12804	+
dre-miR-430i-5p	753	627	470	414	351	688	592	404	799	702	503	518	531	911	741	435	9439		9439	+
dre-miR-18a	636	782	423	388	901	514	424	246	289	392	472	395	660	445	334	430	7731		7731	+
dre-miR-203b-3p	155	277	288	315	901	153	138	389	297	284	418	444	309	112	235	260	4975		2951708	11	+
dre-miR-203a-3p	147	259	169	227	892	149	126	278	263	216	394	386	306	186	240	313	4551		0.957008		+
dre-miR-24	410	214	118	172	443	441	338	283	161	315	225	220	443	347	118	272	4520				+
dre-miR-19d-5p	207	327	212	197	320	180	217	175	226	165	219	209	226	186	182	238	3486				+
dre-miR-92a-3p	159	234	174	152	255	140	164	167	195	222	282	220	240	183	287	208	3282				+
dre-miR-738	152	181	198	101	89	100	138	166	187	191	519	342	123	145	87	243	2962				+
dre-miR-93	162	220	142	128	388	137	132	192	165	162	215	243	204	125	133	205	2953				+
dre-miR-200b-3p	158	234	150	145	425	100	121	147	172	127	206	278	193	154	151	161	2922				+
dre-miR-16b	147	180	134	126	241	107	124	150	170	168	185	190	191	170	243	133	2659				+
dre-miR-17a-5p	107	169	175	151	278	99	107	147	118	121	181	182	166	102	124	150	2377				+
dre-miR-194b	244	200	120	143	225	169	112	100	128	121	146	108	165	141	87	152	2361				+
dre-let-7g	200	180	114	97	240	143	105	125	121	120	122	79	132	107	134	125	2144				+
dre-miR-7a	111	149	73	79	158	108	137	108	152	178	282	148	106	86	45	179	2099				+
dre-miR-200a-3p	116	211	114	131	244	114	72	109	103	85	137	184	123	86	66	165	2060				+
dre-miR-181a-2-3p	155	170	105	101	201	113	105	131	96	126	114	100	148	125	109	119	2018				+
dre-miR-20a-3p	97	155	118	132	231	52	73	108	100	97	158	138	122	85	104	136	1906				+
dre-miR-92a-2-5p	102	98	79	85	187	81	82	94	112	107	137	141	165	94	172	131	1867				+
dre-miR-17a-2-3p	87	105	105	89	252	72	69	93	84	86	136	105	133	77	124	107	1724				+
dre-miR-205-5p	87	79	228	78	21	181	71	131	101	196	122	116	76	75	102	29	1693				+
dre-miR-30c-5p	127	156	113	88	182	79	68	61	79	82	86	98	127	87	88	116	1637				+
dre-miR-15b-5p	114	101	88	80	163	93	59	78	116	111	90	100	143	113	60	103	1612				+
dre-miR-96-5p	142	150	124	80	166	107	79	74	84	72	101	82	97	86	74	53	1571				+
dre-miR-204-5p	84	101	127	115	64	94	62	61	105	102	111	140	98	74	90	82	1510				+
dre-miR-7145	90	146	69	65	87	84	50	70	145	71	133	76	70	92	143	114	1505				+
dre-miR-457a	119	119	94	68	133	66	52	58	97	96	89	102	101	105	85	101	1485				+
dre-miR-30d	97	128	98	71	120	98	79	58	77	81	73	97	81	75	70	103	1406				+
dre-miR-733	70	94	71	62	90	81	78	55	80	74	111	82	195	79	68	65	1355				+
dre-miR-30b	85	121	88	85	99	81	95	59	92	73	85	93	100	84	47	61	1348				+
dre-miR-130c-3p	80	71	54	57	144	49	73	78	97	61	58	82	113	101	77	91	1286				+
dre-miR-7146-5p	73	118	80	70	126	30	56	59	97	72	85	86	64	53	138	70	1277				+
dre-miR-18b-3p	40	113	70	46	130	74	45	86	87	72	102	77	54	76	123	64	1259				+
dre-miR-203a-5p	43	50	72	46	161	49	51	74	66	69	103	135	64	48	69	74	1174				+
dre-miR-202-3p	63	50	102	65	33	95	93	71	81	54	57	38	54	129	109	71	1165				+
dre-miR-7146-3p	70	91	65	67	120	56	60	42	60	62	59	103	64	63	75	90	1147				+
dre-miR-365	74	94	50	54	95	56	39	43	84	57	96	101	103	52	59	58	1115				+
dre-miR-725-5p	90	74	86	84	77	75	57	49	76	63	90	63	58	50	59	62	1113				+
dre-miR-15c	63	102	53	42	108	59	41	54	59	87	83	83	79	60	69	61	1103				+
dre-miR-203b-5p	32	37	70	62	107	34	33	88	83	70	117	96	70	38	74	80	1091				+
dre-miR-19a-5p	70	50	89	92	62	74	58	49	48	68	77	81	58	56	58	60	1050				+
dre-miR-146b	53	90	37	53	70	62	50	67	49	73	59	72	105	53	44	72	1009				+
dre-miR-101b	43	82	66	62	116	44	43	45	73	50	57	72	74	43	45	38	953				+
dre-let-7a	62	77	113	39	44	67	56	52	47	48	59	42	61	58	51	50	926				+
dre-miR-92a-5p	49	54	64	61	71	51	54	49	46	74	77	68	55	51	39	55	918				+
dre-miR-125b-5p	87	111	86	46	59	34	36	30	45	41	36	51	47	59	66	81	915				+
dre-miR-338	51	57	81	56	67	39	40	38	65	44	49	66	73	56	49	51	882				+
dre-miR-99	49	93	63	35	36	38	48	31	69	61	67	67	76	46	39	48	866				+
dre-miR-128-3p	46	51	64	36	67	36	50	42	45	60	75	68	96	32	34	35	837				+
dre-miR-17a-3p	37	81	37	40	119	26	45	61	35	45	68	59	39	32	44	63	831				+
dre-miR-150	29	42	55	23	71	43	48	57	39	52	61	44	81	60	54	56	815				+
dre-miR-21	36	46	66	30	102	60	41	41	43	39	54	55	73	32	49	41	808				+
dre-miR-16a	29	60	32	51	47	64	50	42	59	36	55	42	60	45	51	55	778				+
dre-miR-124-3p	22	53	40	31	139	19	45	31	35	20	91	53	66	12	21	58	736				+
dre-let-7j	54	63	40	22	79	35	22	40	45	44	39	49	58	40	49	44	723				+
dre-miR-429a	42	45	35	26	110	51	39	36	42	39	57	55	55	23	27	38	720				+
dre-miR-122	70	70	35	22	68	34	36	33	34	42	40	42	64	48	43	38	719				+
dre-miR-1306	31	33	15	16	53	28	44	39	31	71	72	38	87	28	13	58	657				+
dre-miR-148	49	45	22	43	44	42	37	40	49	34	52	42	28	37	43	25	632				+
dre-miR-29b	53	28	42	28	55	41	32	41	37	21	31	46	75	40	23	38	631				+
dre-miR-101a	31	51	56	30	41	55	31	26	35	43	27	47	50	29	38	38	628				+
dre-let-7b	37	42	31	37	58	43	32	50	64	48	36	30	39	25	28	17	617				+
dre-miR-23a-3p	25	37	55	33	13	67	29	55	52	36	51	35	28	22	41	36	615				+
dre-miR-125c-5p	25	26	43	32	58	22	18	23	32	36	67	54	49	31	39	36	591				+
dre-miR-26a-5p	36	29	62	28	46	36	26	41	40	31	33	40	54	22	33	27	584				+
dre-miR-462	36	39	40	23	47	33	25	36	60	33	46	23	36	34	36	31	578				+
dre-miR-130b	36	36	19	23	40	38	41	26	40	42	32	26	45	52	35	35	566				+
dre-miR-125a	46	28	55	49	28	15	27	19	43	25	48	39	63	28	16	34	563				+
dre-miR-34a	43	40	22	20	33	35	27	39	21	34	36	37	28	79	29	30	553				+
dre-miR-18c	19	29	64	34	40	33	31	32	30	29	43	54	26	15	15	12	506				+
dre-miR-31	37	26	33	17	19	30	21	18	54	32	45	38	39	34	39	23	505				+
dre-miR-30e-5p	32	39	33	10	61	20	17	24	36	27	32	29	26	36	22	32	476				+
dre-miR-152	56	42	31	22	13	27	25	21	36	18	31	36	32	22	17	29	458				+
dre-miR-22b-3p	31	28	23	21	25	26	21	18	40	27	31	29	32	35	29	40	456
dre-miR-2189	48	51	40	24	36	14	30	13	20	23	28	11	36	21	23	14	432				+
dre-miR-135c	28	34	22	18	27	19	14	16	23	23	25	26	49	49	23	34	430
dre-miR-20b-5p	19	39	16	29	33	17	13	25	24	26	42	23	37	22	40	21	426
dre-let-7f	40	28	21	18	50	27	21	23	28	23	17	27	41	24	20	13	421
dre-miR-100-5p	28	31	30	22	25	24	19	17	26	19	30	26	36	29	32	27	421
dre-miR-146a	9	17	47	21	41	23	25	18	29	23	36	23	23	11	34	33	413
dre-miR-29a	36	40	27	22	24	30	15	22	18	29	29	21	41	19	19	21	413
dre-miR-199-3p	29	36	48	13	21	17	48	23	21	23	27	26	21	18	10	30	411
dre-miR-200a-5p	23	31	23	17	37	15	12	32	29	15	25	32	33	21	23	22	390
dre-miR-135a	36	20	31	19	28	24	16	21	13	28	22	30	17	33	20	22	380
dre-miR-132-3p	11	39	10	10	19	12	22	39	30	28	28	28	23	21	16	33	369
dre-miR-19b-5p	14	28	17	18	25	26	12	11	18	18	36	50	17	22	29	20	361
dre-miR-2196	37	22	19	11	12	14	31	15	38	24	20	18	28	22	28	20	359
dre-miR-27e	14	46	35	13	21	21	12	14	17	17	27	20	33	30	17	12	349
dre-miR-124-5p	6	22	9	17	47	16	21	19	10	11	38	29	55	4	13	30	347				+
dre-miR-140-3p	22	19	16	12	34	19	18	14	12	7	24	19	34	27	34	29	340
dre-miR-489	25	28	15	17	21	10	31	14	24	20	28	23	38	15	16	15	340
dre-miR-223	25	33	17	22	28	24	7	16	16	15	27	23	21	18	13	20	325
dre-miR-129-1-3p	12	3	6	9	4	38	28	16	43	37	32	31	14	18	2	16	309
dre-miR-15a-5p	23	22	19	18	27	20	16	15	19	18	21	18	21	13	13	21	304
dre-miR-184	19	39	13	3	18	33	32	14	17	27	11	10	33	12	13	10	304
dre-miR-2194	26	25	15	7	12	13	17	7	21	13	23	16	69	17	8	11	300				+
dre-miR-27d	26	46	22	12	22	21	28	11	10	5	22	10	16	24	12	10	297
dre-miR-187	34	11	26	8	15	20	28	12	22	25	19	16	18	14	8	19	295
dre-miR-1388-3p	17	125	13	3	13	15	12	7	9	11	3	13	5	17	8	12	283				+
dre-miR-200b-5p	15	15	9	21	24	12	30	10	11	14	19	18	28	11	24	18	279
dre-miR-2184	11	11	32	17	30	7	12	12	33	15	19	22	6	21	7	14	269
dre-miR-9-5p	20	14	24	17	19	15	13	14	18	15	22	13	12	10	28	13	267
dre-miR-133a-3p	3	9	167	6	6	6	2	9	7	4	10	4	6	9	9	6	263				+
dre-miR-130a	8	14	8	11	12	21	13	20	18	23	15	10	28	18	25	15	259
dre-miR-214	19	15	17	7	18	15	10	23	14	10	17	10	25	18	24	10	252
dre-miR-1	6	9	103	9	7	12	25	6	5	9	12	8	15	7	13	4	250				+
dre-miR-724	14	23	9	13	34	10	14	11	11	11	14	18	14	14	14	21	245
dre-miR-34b	20	26	7	22	21	12	14	9	9	24	12	8	15	26	7	5	237
dre-miR-430i-3p	12	15	9	12	13	17	13	15	14	17	13	12	17	16	14	21	230
dre-miR-2193	22	14	10	12	7	15	12	8	16	17	13	19	16	15	9	15	220
dre-miR-219-5p	20	11	7	9	13	10	12	13	23	15	21	22	17	8	3	16	220
dre-miR-140-5p	8	8	8	1	7	2	23	10	11	4	19	10	55	23	11	19	219				+
dre-miR-103	11	14	15	10	16	19	12	14	16	12	18	16	6	20	8	10	217
dre-miR-301a	6	29	8	8	7	10	8	11	11	11	21	18	21	13	27	5	214
dre-miR-129-5p	14	19	19	9	10	13	9	6	6	8	16	25	21	18	11	9	213
dre-miR-2195	9	6	10	10	10	9	10	3	7	11	14	6	79	13	9	7	213				+
dre-miR-145-5p	0	2	118	4	6	8	10	6	10	7	6	9	5	2	8	10	211				+
dre-miR-192	12	12	10	8	15	9	9	10	11	12	21	17	30	10	4	21	211
dre-miR-2186	20	22	13	11	15	10	4	7	13	11	10	18	23	11	10	11	209
dre-miR-451	32	14	7	6	22	14	6	14	7	10	12	10	14	8	15	18	209
dre-miR-200c-5p	5	26	13	10	7	19	8	14	9	17	17	17	11	12	12	11	208
dre-miR-183-5p	14	17	15	4	19	9	7	12	18	12	9	11	28	12	8	11	206
dre-miR-218b	2	6	2	1	1	1	8	4	5	4	6	8	139	8	6	2	203				+
dre-miR-2191	22	17	10	16	10	17	17	3	14	18	7	20	7	5	6	12	201
dre-miR-2192	12	9	14	5	16	7	9	6	7	8	16	10	60	1	8	12	200				+
dre-miR-737-3p	8	15	10	11	10	7	12	14	12	10	16	10	31	11	6	13	196
dre-miR-206-3p	5	11	45	7	18	5	5	5	12	14	19	10	15	3	8	13	195
dre-miR-181b-5p	12	9	10	16	7	17	18	6	10	11	9	8	25	11	13	12	194
dre-miR-732	12	14	8	8	12	7	5	6	11	11	7	8	49	13	10	11	192
dre-miR-129-3p	8	0	5	4	1	21	15	4	33	18	21	21	12	15	2	7	187
dre-miR-205-3p	20	8	9	10	27	13	11	9	4	18	7	10	15	9	7	10	187
dre-miR-199-5p	11	9	17	7	13	13	17	12	12	5	6	12	15	22	7	7	185
dre-miR-194a	6	11	6	7	15	7	11	17	20	7	20	10	14	11	11	9	182
dre-miR-218a	15	20	8	7	7	15	10	10	12	5	13	7	18	14	9	12	182
dre-miR-26b	12	8	33	9	4	12	11	7	12	16	8	12	10	5	10	12	181
dre-miR-731	9	17	8	7	12	7	19	8	17	12	17	7	17	7	5	12	181
dre-miR-143	5	12	22	9	6	15	11	12	15	5	17	9	16	12	9	3	178
dre-miR-141-5p	5	8	8	7	40	2	7	18	11	11	5	17	10	5	16	7	177
dre-miR-222b	17	6	11	2	12	8	6	4	8	10	14	8	49	6	5	8	174
dre-miR-181c-5p	25	9	14	2	6	7	8	8	7	8	9	18	12	17	15	7	172
dre-miR-25-3p	6	3	15	7	6	8	10	29	12	11	14	9	23	8	3	5	169
dre-miR-23b	3	19	22	9	4	15	6	10	17	9	16	9	11	11	3	2	166
dre-miR-155	8	6	9	5	4	16	11	8	12	9	10	6	31	9	10	11	165
dre-miR-726	11	5	10	12	15	12	12	6	7	5	17	8	21	11	8	5	165
dre-miR-2198	12	19	15	7	9	5	13	4	8	11	9	8	21	7	3	10	161
dre-miR-126b-3p	8	8	66	4	7	9	6	2	12	7	9	4	7	5	2	4	160				+
dre-miR-25-5p	8	12	5	5	13	8	6	8	13	10	9	13	14	13	14	9	160
dre-miR-729	8	14	10	6	7	10	14	6	12	5	18	8	16	7	6	13	160
dre-miR-725-3p	6	6	7	21	10	5	3	8	7	15	21	13	14	4	12	7	159
dre-miR-736	6	19	11	3	10	10	9	5	9	6	16	11	11	15	8	10	159
dre-miR-139-3p	3	14	9	4	4	19	20	8	19	9	9	7	10	15	3	5	158
dre-miR-190a	11	9	14	13	9	9	6	7	9	7	10	12	15	10	10	6	157
dre-miR-9-3p	12	8	15	21	6	10	6	11	7	12	10	13	2	7	5	10	155
dre-miR-212	5	6	14	6	9	5	6	6	11	8	9	16	30	8	3	12	154
dre-miR-457b-3p	3	17	2	1	13	5	2	15	7	8	12	15	11	15	18	10	154
dre-miR-16c-5p	0	8	16	4	18	5	8	6	16	11	8	12	14	8	5	14	153
dre-miR-190b	5	11	13	6	4	7	10	7	12	9	7	9	15	6	8	13	142
dre-miR-193a-3p	11	2	8	8	21	12	7	8	7	8	10	10	9	2	9	10	142
dre-miR-454b	12	9	11	3	9	10	14	4	13	9	7	8	12	3	11	7	142
dre-miR-27a-3p	6	6	11	8	3	29	15	3	5	5	8	13	7	11	4	5	139
dre-miR-19c-5p	11	3	9	3	10	12	10	8	9	6	15	8	14	7	4	8	137
dre-miR-3906	9	2	7	5	4	10	7	5	20	8	13	10	18	7	3	9	137
dre-miR-2188-3p	12	22	3	5	9	2	7	4	6	2	13	6	21	11	3	10	136
dre-miR-429b	5	11	9	6	12	7	6	8	12	9	13	6	22	3	2	4	135
dre-miR-124-6-5p	2	5	7	7	33	2	8	6	2	2	15	17	16	0	7	5	134
dre-miR-740	8	12	2	7	18	6	9	8	3	6	13	7	11	7	8	9	134
dre-let-7e	11	6	14	6	9	9	18	5	12	5	7	6	9	6	5	5	133
dre-miR-216b	9	5	1	6	3	5	13	2	7	8	10	4	39	7	8	5	132
dre-miR-722	3	3	0	7	0	2	1	2	6	4	6	4	87	2	3	2	132				+
dre-miR-454a	5	9	9	6	9	7	13	5	11	9	8	9	12	5	9	4	130				84
dre-miR-723-5p	9	9	8	5	4	15	5	6	6	11	14	8	9	7	8	6	130
dre-miR-2197	8	5	7	8	15	7	6	4	12	8	5	4	20	5	8	7	129
dre-miR-221-3p	9	3	3	1	19	8	7	1	2	8	13	6	9	13	5	21	128
dre-miR-734	2	14	9	6	4	14	6	3	9	7	6	19	7	6	4	7	123
dre-miR-181a-5p	5	5	2	2	10	2	3	6	7	9	3	0	42	11	6	7	120
dre-miR-456	9	9	2	6	9	6	10	6	7	8	6	9	10	10	5	8	120
dre-miR-728	5	8	8	11	6	8	7	10	7	9	6	9	6	11	4	5	120
dre-miR-461	5	5	6	2	7	3	39	4	7	2	8	11	7	7	2	3	118
dre-miR-15a-3p	6	9	9	9	3	7	10	9	9	3	8	3	7	11	9	5	117
dre-miR-196c	3	8	10	2	3	14	10	4	7	7	6	9	12	9	8	3	115
dre-miR-19d-3p	6	6	3	3	4	6	6	4	12	5	18	8	9	10	7	7	114
dre-miR-22a-5p	6	9	7	8	6	7	6	5	10	6	12	3	4	7	5	13	114
dre-miR-375	3	15	8	7	6	10	15	7	6	2	9	7	7	4	4	4	114
dre-miR-27b-5p	2	3	10	9	6	17	11	4	12	3	9	3	2	9	4	9	113
dre-miR-23a-5p	0	6	10	2	3	22	10	9	7	4	6	6	6	6	11	3	111
dre-miR-735-3p	9	6	5	3	6	3	12	8	9	8	5	8	10	6	1	9	108
dre-miR-16c-3p	8	6	3	3	15	3	6	4	9	5	4	7	11	12	7	4	107
dre-miR-737-5p	9	3	7	11	6	5	2	2	7	9	10	4	9	4	5	14	107
dre-miR-204-3p	6	8	8	3	9	9	6	6	4	11	5	7	9	8	2	4	105
dre-miR-199-3-3p	6	5	7	3	4	6	7	10	4	9	11	2	5	6	1	17	103
dre-miR-107b	6	15	8	2	24	5	4	4	10	3	6	3	2	3	3	1	99
dre-miR-2185-3p	6	8	2	3	1	8	12	4	7	4	12	6	9	6	8	3	99
dre-miR-15b-3p	6	6	5	7	12	1	5	4	5	7	9	12	7	2	3	5	96
dre-miR-217	6	3	5	3	6	9	3	1	8	4	8	1	17	7	8	6	95
dre-miR-723-3p	8	8	5	3	15	7	2	6	4	5	8	1	12	6	3	1	94
dre-miR-459-5p	8	6	7	5	3	2	4	4	6	6	11	4	11	9	3	4	93
dre-miR-135b-5p	6	11	2	2	10	2	4	1	8	5	6	8	6	6	8	7	92
dre-miR-196a-5p	11	5	7	3	0	6	8	5	4	5	7	4	12	4	3	8	92
dre-miR-27c-3p	5	5	9	8	6	3	12	5	5	5	6	2	1	6	8	3	89
dre-miR-363-5p	3	9	9	4	9	3	8	2	12	5	8	7	2	3	0	4	88
dre-miR-26a-2-3p	8	2	3	6	4	2	17	4	2	1	1	4	20	8	3	2	87
dre-miR-730	5	6	1	8	6	7	4	3	7	5	3	10	2	5	8	6	86
dre-let-7h	3	14	7	3	3	3	7	2	6	5	2	2	7	7	6	8	85
dre-miR-130c-5p	9	5	0	1	9	5	9	2	3	6	7	8	4	4	8	4	84
dre-miR-216a	3	11	5	5	9	5	4	6	10	5	2	2	9	2	3	3	84
dre-miR-202-5p	6	2	5	2	1	3	4	4	6	2	3	8	30	4	0	3	83
dre-miR-455-3p	8	2	8	8	4	6	3	6	7	5	3	6	4	3	2	7	82
dre-miR-460-3p	2	0	2	0	4	2	5	1	9	3	7	18	7	6	9	5	80
dre-miR-210-3p	6	2	1	3	9	6	4	6	9	3	7	2	9	7	3	1	78
dre-miR-499-3p	0	3	24	3	6	12	3	1	1	2	5	4	5	1	1	6	77
dre-let-7i	3	9	0	10	4	5	8	4	2	4	7	2	5	3	6	3	75
dre-miR-10b-5p	0	2	6	4	7	2	3	6	2	6	7	7	16	2	3	2	75
dre-miR-7147	0	5	5	3	7	6	7	5	3	6	4	1	11	1	4	7	75
dre-miR-196b	5	2	2	2	9	5	5	5	5	5	5	6	7	6	1	2	72
dre-miR-206-5p	0	3	35	2	7	0	3	2	3	1	4	1	1	4	2	4	72
dre-miR-27b-3p	3	3	1	1	1	9	7	1	7	2	10	1	14	1	2	8	71
dre-miR-363-3p	6	9	3	6	7	3	5	6	3	5	3	2	5	4	1	3	71
dre-miR-222a-3p	9	5	3	3	7	5	3	2	7	2	1	2	9	4	3	5	70
dre-miR-459-3p	6	0	2	5	1	3	6	2	7	5	7	3	18	1	2	2	70
dre-miR-92b-3p	5	6	8	4	7	3	3	4	2	2	7	4	6	1	5	3	70
dre-miR-92b-5p	2	8	3	1	7	6	3	4	4	6	6	1	7	5	3	3	69
dre-miR-1788-5p	5	2	1	8	0	8	3	2	2	7	13	4	4	1	4	4	68
dre-miR-193b-3p	0	0	5	2	3	1	9	4	7	4	5	3	2	14	3	4	66
dre-miR-125c-3p	5	5	1	5	9	0	4	2	1	5	3	4	4	1	10	6	65
dre-miR-107a-3p	0	9	5	3	4	7	4	5	2	2	5	4	4	5	2	2	63
dre-miR-142b-5p	2	5	3	3	6	3	3	5	2	3	4	4	9	6	3	2	63
dre-miR-30a-5p	2	11	2	2	3	2	3	2	7	1	5	3	10	3	4	3	63
dre-miR-125b-2-3p	6	3	6	3	9	3	6	3	2	2	4	3	7	0	1	4	62
dre-miR-133c-5p	0	8	11	4	3	2	0	4	3	4	0	7	4	4	3	3	60
dre-miR-96-3p	2	5	2	3	4	14	4	3	3	5	2	3	2	5	1	2	60
dre-miR-18b-5p	2	5	0	1	9	3	7	1	2	3	4	4	2	9	5	2	59
dre-miR-22b-5p	5	0	1	4	6	5	6	5	2	1	2	7	5	2	3	3	57
dre-miR-7149-3p	3	2	2	1	3	2	0	1	5	3	1	1	27	0	4	1	56
dre-miR-9-7-3p	5	0	6	2	3	7	2	2	2	5	8	4	1	3	4	0	54
dre-miR-10a-5p	6	5	1	4	1	1	0	1	2	8	3	6	0	5	8	2	53
dre-miR-145-3p	2	5	3	1	0	0	3	1	1	5	3	1	20	4	1	2	52
dre-miR-458-3p	3	6	5	2	7	2	0	2	2	3	4	2	5	4	3	2	52
dre-miR-34c-5p	0	3	5	2	4	6	4	2	3	4	2	1	6	1	3	5	51
dre-miR-457b-5p	2	2	2	2	4	5	6	4	4	2	4	1	6	0	3	3	50
dre-miR-499-5p	2	3	7	3	4	0	1	0	2	1	0	1	20	3	2	1	50
dre-miR-30e-3p	3	3	2	6	3	3	3	4	4	1	1	3	5	2	3	3	49
dre-miR-2185-5p	3	2	1	0	1	5	10	2	8	2	3	3	1	3	4	0	48
dre-miR-153c-5p	0	0	0	0	0	0	0	1	0	1	0	1	44	0	0	0	47
dre-miR-196d	3	3	1	1	1	3	2	3	4	6	2	3	6	2	2	5	47
dre-miR-27a-5p	6	3	3	3	1	2	0	2	7	2	2	1	6	2	3	4	47
dre-miR-301b-3p	0	0	1	2	9	3	3	2	5	6	4	1	0	4	5	2	47
dre-miR-727-5p	0	5	2	3	6	1	1	1	1	1	4	3	1	1	5	12	47
dre-miR-10b-3p	5	0	5	5	6	0	1	3	0	2	10	3	5	1	0	0	46
dre-miR-458-5p	2	2	3	2	1	8	2	2	2	2	2	2	5	4	2	5	46
dre-miR-727-3p	6	2	1	3	6	1	7	1	0	1	1	1	10	3	3	0	46
dre-miR-10c-3p	2	2	1	0	0	1	3	1	1	0	0	3	25	2	2	2	45
dre-miR-141-3p	2	3	0	1	6	2	6	5	3	4	2	2	2	2	1	3	44
dre-miR-142a-5p	8	3	5	0	0	5	1	4	0	0	4	2	4	4	3	1	44
dre-miR-200c-3p	5	6	1	1	4	0	0	3	3	1	3	3	2	6	4	2	44
dre-miR-30c-3p	6	2	2	3	0	1	2	1	5	0	3	3	2	7	3	4	44
dre-miR-137-5p	2	8	2	1	4	1	1	4	2	1	3	1	1	5	3	4	43
dre-miR-126a-5p	0	2	6	3	4	3	0	3	3	2	8	1	4	0	1	2	42
dre-miR-144-5p	5	3	2	2	9	0	4	2	1	2	1	4	2	1	0	4	42
dre-let-7c-5p	2	5	2	0	1	6	1	4	2	3	5	1	1	1	3	4	41
dre-miR-138-5p	6	6	3	5	7	1	1	1	1	2	2	0	2	1	3	0	41
dre-miR-132-5p	3	3	0	0	1	0	3	6	3	0	11	3	2	2	0	3	40
dre-miR-22a-3p	3	3	5	1	3	2	0	3	5	2	7	2	0	1	2	0	39
dre-miR-153b-3p	2	3	3	2	3	0	1	1	2	4	3	1	1	2	7	3	38
dre-miR-138-3p	2	2	2	7	0	5	2	2	0	1	3	4	2	1	3	1	37
dre-miR-193b-5p	0	5	10	0	3	1	3	2	2	2	3	2	1	3	0	0	37
dre-miR-204-2-3p	2	0	0	0	0	3	2	3	5	5	7	1	1	1	3	2	35
dre-miR-182-3p	0	0	1	2	3	3	2	2	5	3	2	4	1	4	0	2	34
dre-miR-196a-3p	2	2	1	0	1	0	3	1	7	2	0	0	10	0	2	3	34
dre-miR-455-2-5p	2	5	1	1	1	2	2	1	4	3	2	2	2	4	2	0	34
dre-miR-153b-5p	5	2	1	0	3	1	2	1	2	2	1	2	5	2	2	2	33
dre-miR-34c-3p	2	6	5	2	0	1	2	1	4	2	1	2	1	1	2	1	33
dre-miR-133a-2-5p	2	3	1	1	4	3	1	1	1	4	5	0	2	1	1	1	31
dre-miR-135b-3p	3	3	2	0	0	2	1	4	5	3	2	0	0	3	3	0	31
dre-miR-183-3p	3	5	1	2	0	0	0	2	2	0	2	1	6	3	2	2	31
dre-miR-27c-5p	0	6	2	1	0	0	3	3	0	1	1	3	2	2	3	4	31
dre-miR-301c-3p	3	5	1	0	3	3	1	2	0	2	1	0	1	1	6	2	31
dre-miR-133b-3p	2	2	2	3	3	0	1	2	2	2	1	2	1	0	3	4	30
dre-miR-133c-3p	3	2	2	2	3	2	0	1	1	2	2	2	4	0	3	1	30
dre-miR-153c-3p	2	0	1	4	0	3	5	1	0	2	1	3	1	1	1	5	30
dre-miR-221-5p	0	0	5	4	0	2	3	2	2	1	2	2	2	4	0	1	30
dre-miR-10a-3p	2	2	0	0	4	0	1	1	0	2	0	0	11	3	1	2	29
dre-miR-137-3p	0	3	3	2	1	2	1	2	2	2	3	1	1	2	1	3	29
dre-miR-181a-3p	5	3	3	0	1	1	1	1	2	2	0	2	1	2	4	1	29
dre-miR-182-5p	2	2	2	1	4	2	2	1	2	2	2	0	4	1	1	1	29
dre-miR-7148-3p	5	3	3	1	0	0	0	1	0	2	0	7	5	0	0	2	29
dre-miR-10c-5p	2	0	2	1	0	1	2	0	2	4	2	0	1	1	3	7	28
dre-miR-19c-3p	2	2	0	0	0	2	5	2	3	1	4	0	4	1	0	2	28
dre-miR-20b-3p	0	2	1	0	0	1	3	4	1	2	3	2	6	1	2	0	28
dre-miR-126b-5p	2	2	6	3	1	0	1	2	2	2	3	1	0	0	2	0	27
dre-miR-128-5p	5	2	0	0	1	0	3	1	2	0	2	3	4	2	2	0	27
dre-miR-2187-3p	8	0	1	1	3	0	2	1	1	2	2	1	1	1	2	1	27
dre-miR-133a-5p	2	2	1	1	1	1	0	1	0	5	3	2	2	1	2	2	26
dre-miR-26a-3p	2	2	0	4	1	0	3	1	0	0	1	0	10	1	0	1	26
dre-miR-107a-5p	2	0	3	4	0	2	0	1	1	2	0	2	2	1	3	2	25
dre-miR-125b-1-3p	5	2	5	0	1	0	0	2	2	0	1	2	0	1	2	2	25
dre-miR-181c-3p	0	2	0	4	3	1	0	2	3	1	1	0	2	2	0	4	25
dre-let-7d-5p	2	0	0	1	0	2	2	1	1	2	4	1	1	3	3	1	24
dre-miR-2188-5p	2	5	2	0	0	2	0	3	2	1	0	0	0	1	0	6	24
dre-miR-219-3p	3	0	0	2	0	2	3	2	0	0	0	1	4	2	3	2	24
dre-miR-153a-5p	5	0	2	2	1	0	0	1	0	1	4	0	4	2	0	1	23
dre-miR-10b-2-3p	2	3	0	1	0	2	2	2	2	1	1	1	0	5	0	0	22
dre-miR-210-5p	3	2	3	2	0	1	1	1	1	1	3	1	0	1	1	1	22
dre-miR-2187-5p	0	2	1	1	0	1	2	2	2	2	1	0	4	2	1	1	22
dre-miR-222a-5p	3	2	0	1	0	1	2	1	0	1	2	1	6	1	1	0	22
dre-miR-735-5p	3	0	1	1	4	1	1	2	0	1	2	1	4	1	0	0	22
dre-miR-142a-3p	0	0	5	1	3	1	0	2	1	1	0	0	2	4	1	0	21
dre-miR-301c-5p	5	2	0	0	1	1	2	0	1	1	2	0	4	1	0	1	21
dre-miR-30a-3p	2	2	0	1	3	1	1	0	2	2	0	1	1	2	2	1	21
dre-let-7d-3p	2	2	0	1	1	0	0	1	1	1	3	0	4	4	0	0	20
dre-miR-181b-3p	0	2	2	0	0	5	0	2	1	2	0	2	1	2	0	1	20
dre-miR-10d-3p	0	2	0	1	0	0	3	1	1	0	3	3	4	1	0	0	19
dre-miR-1388-5p	0	2	0	0	1	0	1	0	1	2	3	2	1	1	2	3	19
dre-miR-153a-3p	0	0	1	0	3	2	0	0	3	1	2	1	1	1	3	1	19
dre-miR-193a-5p	0	2	2	1	0	3	0	2	2	2	3	1	1	0	0	0	19
dre-miR-144-3p	3	0	1	1	0	1	0	0	2	2	0	0	4	0	1	3	18
dre-miR-7148-5p	0	2	2	1	0	0	5	0	1	2	1	0	1	0	1	1	17
dre-let-7c-3p	0	5	1	0	0	2	0	0	1	2	2	1	0	0	2	0	16
dre-miR-1788-3p	0	3	0	1	0	1	0	1	0	1	3	1	2	1	1	1	16
dre-miR-23a-3-5p	0	0	0	2	4	0	1	0	0	2	1	0	6	0	0	0	16
dre-miR-9-4-3p	2	3	1	2	0	0	0	0	2	0	2	0	1	2	0	1	16
dre-miR-10d-5p	0	2	1	1	0	2	0	1	1	0	0	1	4	1	1	0	15
dre-miR-133b-5p	2	0	2	1	0	0	0	0	0	3	1	0	1	4	0	1	15
dre-miR-460-5p	2	2	0	0	0	0	0	0	2	3	1	0	1	1	3	0	15
dre-miR-301b-5p	0	2	0	0	0	5	1	1	0	2	1	0	1	0	0	1	14
dre-miR-7149-5p	3	2	0	0	0	0	0	2	2	0	2	1	0	1	0	1	14
dre-miR-455-5p	2	0	1	0	0	1	0	1	0	1	0	0	5	1	0	1	13
dre-miR-124-4-5p	0	0	1	0	0	0	2	1	1	2	0	0	1	2	0	2	12
dre-miR-126a-3p	0	2	1	1	1	1	0	0	1	0	1	2	0	1	1	0	12
dre-miR-100-2-3p	0	2	2	0	0	0	1	1	0	0	0	1	0	2	1	1	11
dre-miR-125b-3-3p	0	3	0	2	0	0	1	2	0	2	1	0	0	0	0	0	11
dre-miR-139-5p	0	0	0	0	1	0	0	2	0	1	1	4	1	0	0	0	10
dre-miR-100-3p	0	2	0	0	0	0	2	1	0	1	2	0	0	0	1	0	9
Total																	3084308
Subsequences of dre-miR-430a-3p
dre-miR-430a-4-5p	275	211	141	159	107	237	198	122	263	227	196	172	204	319	308	137	3276
dre-miR-430a-12-5p	261	218	173	158	102	253	206	140	267	229	188	165	168	283	251	149	3211
dre-miR-430a-17-5p	238	221	162	138	104	219	216	127	272	246	155	159	184	302	284	156	3183
dre-miR-430a-14-5p	271	214	161	188	92	203	171	125	279	240	175	170	194	296	269	130	3178
dre-miR-430a-16-5p	285	173	183	147	107	230	206	127	298	255	164	186	173	262	247	122	3165
dre-miR-430a-13-5p	237	190	180	135	87	248	194	133	266	233	163	170	161	333	263	145	3138
dre-miR-430a-15-5p	251	211	166	147	111	246	188	128	256	224	169	165	177	288	248	143	3118
dre-miR-430a-11-5p	254	212	146	147	105	217	179	145	276	238	172	169	184	273	247	135	3099
Total*	2072	1650	1312	1219	815	1853	1558	1047	2177	1892	1382	1356	1445	2356	2117	1117	25368
* Totals are added to dre-miR-430a-3p counts
