## Supplemental File S11 for "Cellular Factors Involved in Transcriptome Dynamics in Early Zebrafish Embryogenesis"

### Sheet: S31-Suppl.normalization.table
Experiment: embryonic development course - Figure 1A
sample	description			total read count	total mapped miRNA reads	normalization factor on total read count	spike read count
egg1	unfertilized egg			11118832	35478
egg2	unfertilized egg			14286031	44778
egg3	unfertilized egg			14408051	46096
BC01	64 cell			1396009	3747	2.90331	64122
BC02	oblong			3376105	49556	1.20051	40939
BC03	30% epiboly			7452991	51634	0.543815	68165
BC04	70% epiboly			1840126	54496	2.20259	69908
BC05	90% epiboly			3386443	29037	1.19685	212802
BC06	3-somite			4443685	60303	0.912092	93105
BC07	12 somite			2713759	48486	1.49352	86719
BC08	22-somite			4495080	92047	0.901663	101261
BC09	prim 5			6246071	369677	0.648896	143315
BC10	prim 16/ moving fluid			5026564	347821	0.806326	110300
BC11	long pec/48 h			5197273	709474	0.779841	330742
BC12	protruding mouth/72 h +			3062463	574456	1.32346	116007
adult1	male whole body			14422089	2685679
adult2	male whole body			18190154	3476910
adult3	male whole body			18333358	3503158
Experiment: ~ 50% epiboly different spawn samples - Figure 1C
sample	id	spawn	date/ batch	spawn	epiboly (um)	diameter (um)	% epiboly	total read count	total mapped miRNA reads	normalization factor on total read count	spike read count
S01	144	4/005	31-3/1	1	412	820	50.2439	1342552	125659	1.45038	22730
S02	154	4/017	31-3/1	1	455	826	55.0847	1512601	125560	1.28733	20731
S03	188	4/057	31-3/2	2	451	821	54.933	2057592	169929	0.946357	26003
S04	191	4/060	31-3/2	2	443	826	53.632	2055064	200147	0.947521	29069
S05	233	5/9	07-4/1	3	464	807	57.4969	1403002	131238	1.38789	27153
S06	326	6/86	15-4/2	5	378	873	43.299	1592351	167483	1.22286	29179
S07	331	6/92	15-4/2	5	376	808	46.5347	1885340	202565	1.03282	28424
S08	357	6/130	15-4/2	5	430	811	53.021	2486240	330233	0.783197	56800
S09	410	7/039	21-04/1	6	441	825	53.4545	2186951	235862	0.890379	48059
S10	414	7/043	21-04/1	6	399	781	51.0883	2361941	253994	0.824413	44208
S11	446	7/076	21-04/2	7	441	795	55.4717	2122171	199362	0.917558	36626
S12	447	7/077	21-04/2	7	410	772	53.1088	1937451	173863	1.00504	30780
S13	480	8/019	22-04/1	8	451	823	54.7995	2028008	158102	0.960162	31640
S14	487	8/027	22-04/1	8	449	807	55.6382	2019609	199831	0.964155	40459
S15	533	8/075	22-04/2	9	415	803	51.6812	2091074	232219	0.931204	48344
S16	534	8/076	22-04/2	9	457	840	54.4048	2073507	204128	0.939093	29445
